# Genome-Wide Detection of Imprinted Differentially Methylated Regions Using Nanopore Sequencing

**DOI:** 10.1101/2021.07.17.452734

**Authors:** Vahid Akbari, Jean-Michel Garant, Kieran O’Neill, Pawan Pandoh, Richard Moore, Marco A. Marra, Martin Hirst, Steven J.M. Jones

**Affiliations:** Canada’s Michael Smith Genome Sciences Centre, British Columbia Cancer Agency, Vancouver, British Columbia, Canada; Department of Medical Genetics, University of British Columbia, Vancouver, British Columbia, Canada; Department of Microbiology and Immunology, Michael Smith Laboratories, University of British Columbia, Vancouver, British Columbia, Canada

## Abstract

Imprinting is a critical part of normal embryonic development in mammals, controlled by defined parent-of-origin (PofO) differentially methylated regions (DMRs) known as imprinting control regions. As we and others have shown, direct nanopore sequencing of DNA provides a mean to detect allelic methylation and to overcome the drawbacks of methylation array and short-read technologies. Here we leverage publicly-available nanopore sequence data for 12 standard B-lymphocyte cell lines to present the first genome-wide mapping of imprinted intervals in humans using this technology. We were able to phase 95% of the human methylome and detect 94% of the well-characterized imprinted DMRs. In addition, we found 28 novel imprinted DMRs (12 germline and 16 somatic), which we confirmed using whole-genome bisulfite sequencing (WGBS) data. Analysis of WGBS data in mus musculus, rhesus macaque, and chimpanzee suggested that 12 of these are conserved. We also detected subtle parental methylation bias spanning several kilobases at seven known imprinted clusters. These results expand the current state of knowledge of imprinting, with potential applications in the clinic. We have also demonstrated that nanopore long reads, can reveal imprinting using only parent-offspring trios, as opposed to the large multi - generational pedigrees that have previously been required.
