## Supplementary File 1 for "Genome-Wide Detection of Imprinted Differentially Methylated Regions Using Nanopore Sequencing"

### Sheet: Supplementary File 1
Chromosome	DMR start	DMR end	Name	Origin of methylated allele	Reference
chr1	7827139	7827709	PER3,RP3-467L1.4	Maternal	Zink
chr1	11501432	11501606	PTCHD2	Maternal	Hernandez
chr1	21292978	21293090	LOC100506801;ECE1	Maternal	Hernandez
chr1	32471178	32471396	ZBTB8B	Maternal	Joshi
chr1	36450238	36451005	OSCP1	Maternal	Joshi
chr1	39558954	39559868	PPIEL	Maternal	Court,Joshi,Zink,Hernandez
chr1	39632923	39633140	HEYL	Maternal	Hernandez
chr1	53470245	53470710	DMRTB1	Maternal	Hernandez
chr1	54781194	54781684	TTC22	Maternal	Hernandez
chr1	54805999	54806005	C1orf177	Maternal	Joshi
chr1	67134745	67135005	C1orf141	Maternal	Hernandez
chr1	67135015	67135025	C1orf141;C1orf141;C1orf141	Maternal	Hernandez
chr1	68046822	68047803	DIRAS3_Ex2	Maternal	Court,Joshi,Zink,Hernandez
chr1	68049750	68051862	DIRAS3	Maternal	Court,Joshi,Zink,Hernandez
chr1	91948786	91949166	BRDT	Maternal	Joshi
chr1	95233397	95233758	LOC101928118	Paternal	Joshi
chr1	143667790	143667879	RNU1-114P	Maternal	Hernandez
chr1	152188921	152189550	PUDPP2	Maternal	Hernandez
chr1	152600202	152600988	LCE3C	Maternal	Hernandez
chr1	158930593	158930760	PYHIN1	Maternal	Joshi
chr1	160885164	160885359	ITLN1;ITLN1	Paternal	Hernandez
chr1	161729021	161729032	FCRLB	Paternal	Hernandez
chr1	161730131	161730132	FCRLB	Maternal	Hernandez
chr1	167518058	167518397	CD247;CD247	Maternal	Hernandez
chr1	177032657	177032837	ASTN1	Maternal	Zink
chr1	228315991	228316101	OBSCN	Maternal	Joshi
chr1	230279439	230279923	GALNT2	Maternal	Hernandez
chr1	240492916	240493438	MIR1273E	Maternal	Joshi
chr10	5945699	5945839	AL137186.2	Paternal	Hernandez
chr10	27414400	27414434	PTCHD3	Maternal	Hernandez
chr10	52778745	52778940	MBL2	Maternal	Hernandez
chr10	119818534	119819215	INPP5F	Maternal	Court,Hernandez
chr10	130045333	130045535	C10orf143	Maternal	Hernandez
chr10	130190919	130191634	GLRX3	Maternal	Zink
chr11	316247	316457	AC136475.9	Maternal	Hernandez
chr11	1442324	1442433	BRSK2	Maternal	Hernandez
chr11	1997582	2003510	H19	Paternal	Court,Hernandez
chr11	2132761	2133882	IGF2_DMR2	Paternal	Court,Zink,Hernandez
chr11	2147103	2148538	IGF2_DMR0	Paternal	Court,Zink,Hernandez
chr11	2698718	2701029	KvDMR1	Maternal	Court,Zink,Hernandez
chr11	7088843	7089383	RBMXL2	Maternal	Zink,Hernandez
chr11	60647012	60647445	LINC00301	Maternal	Zink
chr11	68890915	68891502	MRPL21;MRPL21	Paternal	Hernandez
chr11	85682722	85683003	CREBZF	Maternal	Hernandez
chr11	130315489	130315776	ZBTB44	Maternal	Hernandez
chr11	132792877	132793069	OPCML;OPCML	Maternal	Hernandez
chr12	203429	204151	RP11-283I3.2,SLC6A12	Maternal	Zink
chr12	630787	632342	LOC100049716;NINJ2;NINJ2	Paternal	Hernandez
chr12	6444419	6444886	CD27;LOC678655	Maternal	Hernandez
chr12	10030568	10030622	CLEC9A	Paternal	Hernandez
chr12	14773810	14774053	H2AFJ;H2AFJ	Maternal	Hernandez
chr12	34218926	34219575	RP11-313F23.4	Paternal	Zink
chr12	34362974	34363820	AK6P1	Maternal	Zink
chr12	34372206	34374112	AK6P1	Maternal	Zink
chr12	65121923	65122279	WIF1	Maternal	Zink
chr12	96223999	96224321	ELK3	Paternal	Hernandez
chr12	130337741	130338059	PIWIL1	Maternal	Hernandez
chr12	131808975	131809158	RNU6-1017P	Maternal	Hernandez
chr13	46529791	46532042	LINC01198	Paternal	Hernandez
chr13	46543003	46543004	LRCH1	Maternal	Hernandez
chr13	48318205	48321627	RB1	Maternal	Court,Joshi,Zink,Hernandez
chr13	49620186	49620508	AL135901.1	Paternal	Hernandez
chr13	60267520	60269245	TARDBPP2	Maternal	Zink,Hernandez
chr13	80654825	80655272	PWWP2AP1	Maternal	Zink
chr13	110409899	110409941	COL4A2	Maternal	Joshi
chr13	113509836	113510340	TMCO3	Paternal	Hernandez
chr13	114234673	114234688	CDC16	Paternal	Joshi
chr14	33799741	33800646	NPAS3	Maternal	Zink
chr14	68874777	68874992	ACTN1	Maternal	Zink
chr14	100726514	100726577	DLK1	Paternal	Joshi,Zink
chr14	100727514	100728411	DLK1	Maternal	Zink
chr14	100809090	100811721	IG-DMR	Paternal	Court,Zink,Hernandez
chr14	100824187	100827641	MEG3	Paternal	Court,Joshi,Zink,Hernandez
chr14	100835999	100836272	MEG3,MEG8,RP11-123M6.2	Maternal	Zink
chr14	100900401	100901267	MEG8,SNHG23	Maternal	Zink
chr14	100904404	100905082	MEG8	Maternal	Court,Zink,Hernandez
chr14	101067986	101069282	MEG9	Maternal	Zink
chr14	101072233	101073637	MEG9	Maternal	Zink
chr14	101151414	101151997	RP11-8L8.2	Paternal	Zink
chr14	101635099	101635431	RP11-1029J19.5	Paternal	Zink
chr14	103928439	103928449	TDRD9	Maternal	Hernandez
chr14	106399075	106399179	IGHV3-37	Maternal	Hernandez
chr15	23039853	23039919	TUBGCP5	Maternal	Joshi
chr15	23364409	23364521	GOLGA8S	Maternal	Zink
chr15	23534531	23535315	MIR4508	Paternal	Zink
chr15	23561939	23567348	MKRN3,MIR4508	Maternal	Court,Joshi,Hernandez
chr15	23606638	23609456	MKRN3	Paternal	Zink
chr15	23629039	23629213	MKRN3	Maternal	Zink
chr15	23634077	23634289	MKRN3	Maternal	Zink
chr15	23642878	23643103	MAGEL2	Maternal	Zink
chr15	23647278	23648882	MAGEL2	Maternal	Court,Joshi,Zink,Hernandez
chr15	23661255	23662817	MAGEL2	Paternal	Zink
chr15	23674115	23675360	NDN	Paternal	Zink
chr15	23686304	23688131	NDN	Maternal	Court,Joshi,Zink,Hernandez
chr15	23769176	23769945	RNU6-741P	Paternal	Zink
chr15	23782845	23783768	RNU6-741P	Paternal	Zink
chr15	23797680	23798290	RNU6-741P	Maternal	Zink
chr15	23829311	23829706	RNU6-741P	Paternal	Zink
chr15	23854644	23855506	RP11-484P15.1	Maternal	Zink
chr15	23857016	23857880	RP11-484P15.1	Maternal	Zink
chr15	23858683	23861887	RP11-484P15.1	Maternal	Zink
chr15	23869240	23869921	RP11-484P15.1	Maternal	Zink
chr15	23877454	23878654	RP11-484P15.1	Maternal	Zink
chr15	23883075	23883432	RP11-484P15.1	Paternal	Zink
chr15	23897772	23897854	PWRN4	Maternal	Joshi,Zink
chr15	23908972	23909688	RP11-484P15.1	Paternal	Zink
chr15	23912230	23912384	PWRN4	Maternal	Hernandez
chr15	23914065	23915807	RP11-484P15.1	Paternal	Zink
chr15	23922214	23923177	RP11-484P15.1	Paternal	Zink
chr15	23931257	23933138	RP11-484P15.1	Paternal	Zink
chr15	23939735	23940870	RP11-484P15.1	Paternal	Zink
chr15	23967138	23967845	PWRN4	Paternal	Zink
chr15	23968767	23970583	PWRN4	Paternal	Zink
chr15	23971255	23971960	PWRN4	Paternal	Zink
chr15	23975861	23977507	PWRN4	Paternal	Zink
chr15	23984693	23986673	PWRN4	Paternal	Zink
chr15	23999391	24001886	PWRN4	Paternal	Zink
chr15	24004599	24005919	PWRN4	Paternal	Zink
chr15	24009020	24009903	PWRN4	Paternal	Zink
chr15	24019161	24019660	PWRN4	Paternal	Zink
chr15	24029218	24029630	PWRN4	Paternal	Zink
chr15	24050087	24051502	PWRN4	Paternal	Zink
chr15	24086139	24087500	PWRN2	Paternal	Zink
chr15	24101056	24101995	SNRPN_intragenic_CpG32	Maternal	Court,Zink
chr15	24111944	24113625	PWRN2	Paternal	Zink
chr15	24115509	24117169	PWRN2	Paternal	Zink
chr15	24132683	24133507	PWRN2	Paternal	Zink
chr15	24156357	24157105	PWRN2	Paternal	Zink
chr15	24163134	24163879	PWRN2	Paternal	Zink
chr15	24174217	24175175	PWRN2	Paternal	Zink
chr15	24225156	24227501	RP11-580I1.1	Paternal	Zink
chr15	24239642	24241406	RP11-350A1.2,RP11-580I1.2	Paternal	Zink
chr15	24252735	24254128	RP11-580I1.2	Paternal	Zink
chr15	24274859	24275806	RP11-580I1.2	Paternal	Zink
chr15	24300755	24301849	RP11-107D24.2	Paternal	Zink
chr15	24406235	24407327	PWRN3	Paternal	Zink
chr15	24416085	24417692	PWRN3	Paternal	Zink
chr15	24426725	24427532	SNRPN_intragenic_CpG29	Maternal	Court,Zink
chr15	24477606	24477924	SNRPN_intragenic_CpG30	Maternal	Court
chr15	24535702	24537396	PWRN1	Paternal	Zink
chr15	24551067	24552042	PWRN1	Paternal	Zink
chr15	24552829	24553614	PWRN1	Paternal	Zink
chr15	24561446	24562639	PWRN1	Paternal	Zink
chr15	24566428	24567551	PWRN1	Paternal	Zink
chr15	24576113	24576926	PWRN1	Paternal	Zink
chr15	24578494	24579011	PWRN1	Paternal	Zink
chr15	24606385	24608581	PWRN1	Paternal	Zink
chr15	24648973	24649668	PWRN1	Paternal	Zink
chr15	24689074	24690306	NPAP1	Paternal	Zink
chr15	24733127	24735542	NPAP1	Paternal	Zink
chr15	24747566	24748890	NPAP1	Paternal	Zink
chr15	24765007	24765008	PWRN1	Maternal	Hernandez
chr15	24768838	24769120	SNRPN	Paternal	Zink
chr15	24769819	24769820	PWRN1	Paternal	Hernandez
chr15	24772777	24773739	SNRPN_intragenic_CpG40	Maternal	Court,Joshi,Zink,Hernandez
chr15	24784260	24785474	SNRPN	Maternal	Zink
chr15	24809111	24810320	SNRPN	Paternal	Zink
chr15	24816493	24817798	SNRPN	Paternal	Zink
chr15	24823417	24824759	SNRPN	Maternal	Court,Joshi,Zink,Hernandez
chr15	24828587	24829569	SNRPN	Paternal	Zink
chr15	24833609	24834203	SNRPN	Paternal	Zink
chr15	24847861	24848682	SNRPN	Maternal	Court,Joshi,Zink,Hernandez
chr15	24856479	24856534	SNRPN	Maternal	Joshi,Zink
chr15	24877880	24878758	SNRPN	Maternal	Court,Joshi,Zink,Hernandez
chr15	24885960	24886572	SNRPN	Paternal	Zink
chr15	24887240	24888535	SNRPN	Paternal	Zink
chr15	24901543	24903906	SNRPN	Paternal	Zink
chr15	24910643	24911281	AC090602.2,SNRPN	Paternal	Zink
chr15	24949168	24949368	SNRPN	Paternal	Zink
chr15	24954857	24956829	SNURF	Maternal	Court,Joshi,Zink,Hernandez
chr15	24981888	24985149	PWARSN,SNORD107,PWARSN,PWAR5	Paternal	Joshi,Zink
chr15	24996577	24998201	RP11-701H24.9,SNHG14	Paternal	Zink
chr15	25000817	25000975	SNHG14	Paternal	Zink
chr15	25005051	25005302	SNHG14	Paternal	Zink
chr15	25015223	25015809	SNHG14	Paternal	Zink
chr15	25039354	25039564	SNHG14	Paternal	Zink
chr15	25048423	25049425	SNHG14	Paternal	Zink
chr15	25051256	25056714	SNORD116Cluster	Paternal	Joshi,Zink
chr15	25060537	25061269	SNHG14	Paternal	Zink
chr15	25062432	25064422	SNHG14	Paternal	Zink
chr15	25064951	25066060	SNHG14,SNORD116-6	Paternal	Zink
chr15	25066776	25067078	SNHG14	Paternal	Zink
chr15	25073965	25093073	SNORD116Cluster	Paternal	Joshi,Zink
chr15	25181244	25184030	SNORD115Cluster	Paternal	Joshi,Zink
chr15	26970805	26970825	GABRG3	Maternal	Hernandez
chr15	29675828	29675992	AC022613.1	Maternal	Hernandez
chr15	40486055	40486903	RP11-111A22.1	Maternal	Zink
chr15	45022590	45022746	SORD	Maternal	Joshi,Zink,Hernandez
chr15	50909603	50909875	AP4E1	Maternal	Zink
chr15	98865267	98866421	IGF1R	Maternal	Court,Joshi,Zink,Hernandez
chr15	100132077	100132175	ADAMTS17	Maternal	Hernandez
chr15	100553573	100553696	PRKXP1	Paternal	Hernandez
chr16	806879	808764	PRR25	Maternal	Zink
chr16	817075	818443	PRR25	Maternal	Zink
chr16	998006	998155	AC009041.1	Maternal	Hernandez
chr16	3254405	3254770	MEFV	Paternal	Zink
chr16	3295462	3295605	TIGD7	Maternal	Joshi
chr16	3364982	3365312	MTRNR2L4	Paternal	Joshi,Zink
chr16	3413769	3414262	LA16c-306E5.2	Paternal	Zink
chr16	3431801	3432388	ZNF597	Maternal	Court,Joshi,Zink,Hernandez
chr16	3434920	3435926	LA16c-306E5.2,ZNF597	Maternal	Zink
chr16	3442828	3444463	ZNF597,NAA60	Paternal	Court,Joshi,Zink,Hernandez
chr16	10707754	10708438	MTCYBP33	Maternal	Zink
chr16	46790023	46790232	MYLK3	Maternal	Hernandez
chr16	81238499	81238677	BCO1,BCMO1	Paternal	Hernandez
chr17	409552	410094	AC108004.3	Maternal	Zink
chr17	4900360	4902310	C17orf107,CHRNE	Maternal	Zink
chr17	7929534	7929920	KCNAB3	Maternal	Hernandez
chr17	28381207	28381755	SARM1	Maternal	Hernandez
chr17	42112302	42112353	DHX58	Paternal	Hernandez
chr17	48603954	48604189	LOC404266;LOC404266;HOXB6	Maternal	Hernandez
chr17	82583971	82584131	FOXK2	Maternal	Hernandez
chr17	82907996	82908238	TBCD	Maternal	Hernandez
chr18	47667786	47668339	RP11-767C4.1	Maternal	Zink
chr18	76787416	76787618	ZNF236-DT	Maternal	Hernandez
chr18	79617119	79617590	AC068473.4	Maternal	Hernandez
chr18	79899277	79899991	KCNG2	Maternal	Zink
chr18	80147168	80149255	ADNP2,PARD6G-AS1	Maternal	Zink
chr19	12647902	12648343	MAN2B1	Maternal	Hernandez
chr19	16719744	16719833	NWD1;NWD1	Paternal	Hernandez
chr19	18777271	18778194	CRTC1;CRTC1	Maternal	Hernandez
chr19	21482472	21484491	CTD-2561J22.3,LINC00664	Maternal	Zink
chr19	23914741	23914794	ZNF726	Maternal	Hernandez
chr19	36266285	36266855	ZNF565	Maternal	Zink
chr19	37334553	37334778	HKR1	Maternal	Hernandez
chr19	38527504	38528578	AC067969.1,RYR1	Maternal	Zink
chr19	38543710	38544472	RYR1	Maternal	Zink
chr19	40223250	40223480	CNTD2	Maternal	Hernandez
chr19	45234365	45234616	EXOC3L2	Maternal	Hernandez
chr19	53537256	53538958	ZNF331	Maternal	Court,Zink,Hernandez
chr19	53553832	53555171	ZNF331	Maternal	Court,Zink,Hernandez
chr19	56725960	56726738	ZIM2-AS1	Maternal	Zink
chr19	56829669	56829913	PEG3,ZIM2	Paternal	Zink
chr19	56837125	56841903	PEG3	Maternal	Court,Zink,Hernandez
chr19	56864809	56865037	MIMT1	Maternal	Zink
chr19	57230744	57231077	AURKC;AURKC;AURKC	Maternal	Hernandez
chr19	58055058	58055675	ZSCAN1	Paternal	Zink
chr19	58350136	58350698	NCRNA00181;A1BG	Maternal	Hernandez
chr2	30446891	30446998	LCLAT1;LCLAT1;LCLAT1;LCLAT1	Maternal	Hernandez
chr2	39243584	39244042	MAP4K3	Maternal	Hernandez
chr2	88284038	88284327	MRPL45P1	Maternal	Hernandez
chr2	94871304	94872050	AC097374.2,TEKT4	Paternal	Zink
chr2	120313516	120313883	AC012363.2	Paternal	Hernandez
chr2	129587470	129587783	LOC151121	Paternal	Joshi
chr2	130037382	130038260	FAR2P1,KLF2P1	Maternal	Zink
chr2	131300169	131300522	FAR2P4,KLF2P4,PLEKHB2	Maternal	Zink
chr2	131444912	131444965	LOC401010	Maternal	Hernandez
chr2	131829505	131830210	C2orf27B	Paternal	Joshi
chr2	136766706	136767019	THSD7B	Maternal	Zink
chr2	172109409	172109490	DLX2-AS1	Paternal	Joshi
chr2	202036322	202039615	FZD7	Maternal	Hernandez
chr2	206249859	206271820	ZDBF2	Paternal	Court,Joshi,Zink,Hernandez
chr2	206271459	206273541	ZDBF2	Paternal	Court,Joshi,Zink,Hernandez
chr2	209208321	209209864	MEAF6P1	Maternal	Zink
chr2	232351651	232352005	ECEL1P3	Maternal	Zink
chr2	232387060	232387461	ECEL1P2	Maternal	Hernandez
chr2	240557132	240557566	ANKMY1	Maternal	Zink
chr2	241035441	241037210	SNED1	Maternal	Hernandez
chr20	845380	845415	FAM110A;FAM110A;FAM110A	Maternal	Hernandez
chr20	31546860	31548130	MCTS2P,HM13	Maternal	Court,Joshi,Zink,Hernandez
chr20	37520202	37522126	BLCAP,NNAT	Maternal	Court,Joshi,Zink,Hernandez
chr20	43513725	43515400	L3MBTL	Maternal	Court,Joshi,Zink,Hernandez
chr20	48384392	48385349	RP1-66N13.1	Maternal	Zink
chr20	58838984	58843557	GNAS	Paternal	Court,Joshi,Zink,Hernandez
chr20	58846210	58846670	GNAS,GNAS-AS1	Paternal	Zink
chr20	58850594	58852978	NESP-AS,GNAS-AS1	Maternal	Court,Joshi,Zink,Hernandez
chr20	58853850	58856408	GNAS_XL	Maternal	Court,Joshi,Zink,Hernandez
chr20	58888210	58890146	GNAS_Ex1A	Maternal	Court,Joshi,Zink,Hernandez
chr20	59526001	59526478	RP11-164D18.2	Maternal	Zink
chr20	61719763	61719885	CDH4;CDH4;CDH4	Maternal	Hernandez
chr20	63736532	63736542	LIME1	Maternal	Hernandez
chr20	63938417	63938769	UCKL1	Maternal	Zink
chr21	13704774	13705242	MIR8069-1,MIR3118-1	Maternal	Joshi
chr21	13723581	13723690	MIR8069-1,2	Maternal	Joshi
chr21	13980286	13980637	ANKRD20A11P	Paternal	Joshi
chr21	14063938	14064099	LIPI	Maternal	Joshi
chr21	14084283	14084946	LIPI	Maternal	Joshi
chr21	24428728	24429198	LINC01684	Paternal	Hernandez
chr21	29080541	29080644	MAP3K7CL;MAP3K7CL;MAP3K7CL;MAP3K7CL;MAP3K7CL;MAP3K7CL	Paternal	Hernandez
chr21	34886200	34887322	RUNX1;RUNX1;RUNX1	Maternal	Hernandez
chr21	39385584	39386350	WRB	Maternal	Court,Joshi,Zink,Hernandez
chr21	39387837	39388701	WRB	Maternal	Zink
chr21	41801681	41803200	PRDM15;PRDM15	Paternal	Hernandez
chr21	44199565	44202491	ICOSLG	Maternal	Joshi
chr21	45470993	45471154	COL18A1;COL18A1;COL18A1	Maternal	Hernandez
chr21	46661264	46661774	PRMT2	Maternal	Zink
chr22	38412407	38412798	RP3-434P1.6	Maternal	Zink
chr22	41681770	41682869	NHP2L1	Maternal	Court,Joshi,Zink,Hernandez
chr22	46773330	46773424	TBC1D22A;TBC1D22A;TBC1D22A;TBC1D22A;TBC1D22A	Maternal	Hernandez
chr3	11704930	11705437	VGLL4	Maternal	Zink
chr3	30894288	30894468	GADL1	Maternal	Zink
chr3	39501848	39502216	MOBP	Maternal	Zink,Hernandez
chr3	45035877	45036274	CLEC3B	Maternal	Hernandez
chr3	48366603	48366713	FBXW12	Paternal	Hernandez
chr3	119629738	119629739	PLA1A	Maternal	Hernandez
chr3	119630766	119630994	PLA1A	Paternal	Hernandez
chr3	151346026	151347867	P2RY12;MED12L	Paternal	Hernandez
chr3	192571291	192571834	FGF12	Maternal	Zink
chr3	197498660	197499279	LINC02012	Paternal	Hernandez
chr4	1548466	1548623	FAM53A	Maternal	Joshi
chr4	6105403	6105907	JAKMIP1	Maternal	Joshi,Zink,Hernandez
chr4	8580973	8581784	GPR78	Maternal	Zink
chr4	17641982	17642265	FAM184B	Maternal	Zink
chr4	88697033	88698086	NAP1L5	Maternal	Court,Joshi,Zink,Hernandez
chr4	119455534	119455914	RP11-33B1.1	Maternal	Zink
chr4	121932574	121933160	TRPC3	Maternal	Zink,Hernandez
chr4	154740697	154740781	LRAT	Maternal	Hernandez
chr4	154781458	154781987	RBM46	Maternal	Hernandez
chr4	169774385	169774935	PTGES3P3	Maternal	Zink
chr5	15271459	15271770	RP1-137K24.1	Maternal	Zink
chr5	15384409	15384881	MARK2P5	Maternal	Zink
chr5	77850972	77851318	TBCA	Maternal	Hernandez
chr5	79689739	79689770	CMYA5	Maternal	Hernandez
chr5	117455047	117455203	LINC00992	Maternal	Hernandez
chr5	135767915	135768919	AC011431.1	Maternal	Zink
chr5	135769815	135771319	AC011431.1	Maternal	Zink
chr5	135778208	135778521	MIR5692C1	Maternal	Zink
chr5	136079439	136080341	VTRNA2-1	Maternal	Joshi,Zink,Hernandez
chr5	137889215	137889522	PKD2L2	Maternal	Hernandez
chr5	177370919	177371049	RGS14	Paternal	Hernandez
chr5	179265690	179265806	ADAMTS2;ADAMTS2	Paternal	Hernandez
chr5	180313743	180314121	GFPT2	Maternal	Hernandez
chr6	3848848	3850125	FAM50B	Maternal	Court,Joshi,Zink,Hernandez
chr6	26225054	26225162	HIST1H3E	Maternal	Hernandez
chr6	29680602	29681316	ZFP57	Maternal	Hernandez
chr6	31571958	31572360	LTA;LTA	Maternal	Hernandez
chr6	73395145	73395155	DDX43	Maternal	Hernandez
chr6	88047653	88047986	SPACA1	Maternal	Hernandez
chr6	103332287	103333035	RP1-76C18.1	Maternal	Zink
chr6	110415569	110415851	DDO;DDO	Paternal	Hernandez
chr6	110981434	110981527	RPF2;RPF2	Maternal	Hernandez
chr6	144006941	144008751	PLAGL1	Maternal	Court,Joshi,Zink,Hernandez
chr6	144008772	144008773	PLAGL1;PLAGL1;PLAGL1;PLAGL1;PLAGL1;PLAGL1;PLAGL1;HYMAI;PLAGL1	Maternal	Hernandez
chr6	160005526	160006529	IGF2R	Maternal	Court,Joshi,Zink,Hernandez
chr6	168384674	168384845	SMOC2	Maternal	Joshi
chr6	169577181	169577797	WDR27	Maternal	Zink
chr6	169654408	169655522	WDR27	Maternal	Court,Joshi,Zink,Hernandez
chr7	1940842	1941257	MAD1L1	Paternal	Joshi
chr7	5144361	5144525	ZNF890P	Maternal	Hernandez
chr7	5282949	5282956	SLC29A4;SLC29A4;SLC29A4;SLC29A4;SLC29A4;SLC29A4	Maternal	Hernandez
chr7	16850625	16851508	RP11-455J15.1	Maternal	Zink
chr7	23490379	23491192	RPS2P32	Maternal	Joshi,Zink
chr7	27093487	27094751	HOXA1;HOXA1	Maternal	Hernandez
chr7	42856558	42857371	AC010132.10	Maternal	Zink
chr7	50781029	50783615	GRB10	Maternal	Court,Joshi,Zink,Hernandez
chr7	64575091	64575739	RP11-561N12.5	Maternal	Zink
chr7	73827399	73827672	CLDN4	Paternal	Hernandez
chr7	94656225	94658648	PEG10	Maternal	Court,Joshi,Hernandez
chr7	98399954	98399974	BAIAP2L1	Paternal	Hernandez
chr7	102321329	102321657	SH2B2	Maternal	Hernandez
chr7	130490281	130494547	MEST	Maternal	Court,Joshi,Zink,Hernandez
chr7	134831752	134832178	CALD1	Maternal	Zink
chr7	138664028	138664699	SVOPL	Maternal	Joshi,Zink,Hernandez
chr7	155071009	155071672	HTR5A	Maternal	Court,Joshi,Zink,Hernandez
chr7	158253333	158253531	PTPRN2;PTPRN2;PTPRN2	Maternal	Hernandez
chr7	158957916	158958494	AC004863.1	Maternal	Hernandez
chr8	266578	266789	ZNF596	Maternal	Hernandez
chr8	2727694	2728686	LOC101927815	Maternal	Joshi
chr8	2733675	2733881	LOC101927815	Maternal	Joshi
chr8	8702335	8703302	CLDN23	Maternal	Zink
chr8	22010755	22011096	XPO7	Maternal	Zink
chr8	37747474	37748570	CXORF56_pseudogene,ERLIN2	Maternal	Court,Joshi,Hernandez
chr8	37841713	37841990	ADGRA2,GPR124	Maternal	Hernandez
chr8	39314503	39314602	ADAM5P	Maternal	Hernandez
chr8	39523957	39524413	ADAM3A;ADAM3A;ADAM3A;ADAM3A	Paternal	Hernandez
chr8	60714065	60714274	CHD7	Maternal	Joshi,Zink
chr8	60967833	60967912	LOC100130298	Paternal	Hernandez
chr8	94119077	94120749	CDH17	Maternal	Zink
chr8	102527935	102529486	KB-1980E6.3	Maternal	Zink
chr8	140035407	140035811	TRAPPC9	Paternal	Zink
chr8	140038516	140038940	TRAPPC9	Paternal	Zink
chr8	140085725	140086791	TRAPPC9	Paternal	Zink
chr8	140088744	140088969	TRAPPC9	Paternal	Zink
chr8	140098048	140100982	TRAPPC9	Maternal	Court,Joshi,Zink,Hernandez
chr8	140349439	140349688	TRAPPC9	Maternal	Joshi
chr8	142670377	142670384	PSCA	Maternal	Joshi
chr9	89661988	89662352	UNQ6494,LOC100129066	Paternal	Hernandez
chr9	93346185	93346600	C9orf129;C9orf129	Maternal	Hernandez
chr9	95313210	95313211	FANCC_Int1-DMR	Maternal	Hernandez
chr9	113061735	113063023	AL162588.1	Maternal	Hernandez
chr9	113071610	113078826	AL449105.4	Maternal	Hernandez
chr9	113088975	113090248	AL449105.5	Maternal	Hernandez
chr9	137416835	137418376	EXD3	Maternal	Zink
