## Supplementary File 2 for "Genome-Wide Detection of Imprinted Differentially Methylated Regions Using Nanopore Sequencing"

### Sheet: 172 Detected DMRs from Nanopore
DMR ID	DMR Name	Chromosome	DMR start	DMR end	Length	#CG at DMR	Mean materna methylation	Mean paternal methylation	(Mean maternal methylation) - (Mean paternal methylation)	Area statistics (The sum of test statistics of all CpG sites in the region)	Origin of methylated allele	Status	References	Significant in WGBS data
1	AC007391.3	chr2	37535774	37536371	598	27	0.830931	0.305089	0.525842	187.569	Maternal	Novel	Our_Study	Yes
2	ZDBF2	chr2	206276199	206277222	1024	16	0.283066	0.603535	-0.320469	-77.8656	Paternal	Novel	Our_Study	Yes
3	NME5	chr5	138132931	138133400	470	20	0.44873	0.161491	0.287239	73.2121	Maternal	Novel	Our_Study	Yes
4	RNU6-293P	chr6	158938903	158939474	572	28	0.274288	0.574047	-0.299759	-117.362	Paternal	Novel	Our_Study	Yes
5	FAM83H	chr8	143727793	143728612	820	115	0.926786	0.534728	0.392058	632.112	Maternal	Novel	Our_Study	Yes
6	FGF7P3	chr9	40108276	40111492	3217	174	0.700089	0.318291	0.381799	813.273	Maternal	Novel	Our_Study	Yes
7	BTBD7P1	chr10	13158319	13158651	333	28	0.628073	0.342746	0.285327	98.9452	Maternal	Novel	Our_Study	Yes
8	OPCML	chr11	133081592	133082483	892	45	0.722428	0.351938	0.37049	255.565	Maternal	Novel	Our_Study	Yes
9	PARP11	chr12	3838757	3839247	491	69	0.190541	0.528481	-0.33794	-281.207	Paternal	Novel	Our_Study	Yes
10	AC024940.1	chr12	31117761	31120516	2756	155	0.69227	0.223637	0.468634	1108.05	Maternal	Novel	Our_Study	Yes
11	GJA3	chr13	20120765	20121239	475	25	0.703943	0.409058	0.294885	85.5391	Maternal	Novel	Our_Study	Yes
12	RB1	chr13	48410208	48413428	3221	29	0.927723	0.415256	0.512467	327.652	Maternal	Novel	Our_Study	Yes
13	RANBP20P	chr14	20723415	20723916	502	42	0.449348	0.19061	0.258738	145.072	Maternal	Novel	Our_Study	Yes
14	PTGDR	chr14	52269042	52269418	377	18	0.526682	0.276312	0.250371	69.0934	Maternal	Novel	Our_Study	Yes
15	POTEB3	chr15	21451290	21452929	1640	149	0.749754	0.293802	0.455952	792.812	Maternal	Novel	Our_Study	Yes
16	SNHG14	chr15	25031754	25037983	6230	38	0.516502	0.891756	-0.375253	-301.273	Paternal	Novel	Our_Study	Yes
17	SNHG14	chr15	25101579	25120754	19176	132	0.443151	0.881287	-0.438136	-1262.77	Paternal	Novel	Our_Study	Yes
18	SNHG14	chr15	25121595	25133700	12106	66	0.434438	0.825075	-0.390637	-578.963	Paternal	Novel	Our_Study	Yes
19	SNHG14	chr15	25135668	25140669	5002	29	0.294038	0.650582	-0.356544	-213.353	Paternal	Novel	Our_Study	Yes
20	MIR6085	chr15	62344788	62345266	479	19	0.171202	0.430699	-0.259497	-66.8638	Paternal	Novel	Our_Study	Yes
21	CFAP161	chr15	81118252	81118870	619	46	0.233526	0.504977	-0.271451	-168.158	Paternal	Novel	Our_Study	Yes
22	AC004224.2	chr16	3500012	3500526	515	46	0.124983	0.442396	-0.317413	-203.776	Paternal	Novel	Our_Study	Yes
23	AATK	chr17	81119200	81119627	428	50	0.539352	0.234674	0.304678	178.135	Maternal	Novel	Our_Study	Yes
24	NFE2L3P1	chr18	59969604	59969915	312	42	0.764142	0.507546	0.256596	139.98	Maternal	Novel	Our_Study	Yes
25	APC2	chr19	1465224	1466477	1254	124	0.726745	0.375294	0.351451	600.354	Maternal	Novel	Our_Study	Yes
26	MIR7-3HG	chr19	4784658	4785523	866	56	0.68503	0.375624	0.309406	237.872	Maternal	Novel	Our_Study	Yes
27	DDA1	chr19	17323219	17324297	1079	65	0.503055	0.109903	0.393152	379.023	Maternal	Novel	Our_Study	Yes
28	ZNF714	chr19	21082090	21082829	740	38	0.49344	0.128337	0.365103	153.6	Maternal	Novel	Our_Study	Yes
PPIEL	PPIEL	chr1	39558940	39560069	1130	52	0.958027	0.485053	0.472974	419.083	Maternal	Reported	Zink,Hernandez,Court,Joshi,Our_Study	Yes
DIRAS3_Ex2	DIRAS3_Ex2	chr1	68046745	68047535	791	39	0.833692	0.346057	0.487635	303.877	Maternal	Reported	Zink,Hernandez,Court,Joshi,Our_Study	Yes
DIRAS3	DIRAS3	chr1	68049808	68052008	2201	88	0.818596	0.150531	0.668065	1274.38	Maternal	Reported	Zink,Hernandez,Court,Joshi,Our_Study	Yes
ZDBF2	ZDBF2	chr2	206249709	206255173	5465	160	0.175159	0.837621	-0.662463	-2688.36	Paternal	Reported	Zink,Hernandez,Court,Joshi,Our_Study	Yes
ZDBF2	ZDBF2	chr2	206255756	206268795	13040	231	0.228539	0.742794	-0.514255	-2217.46	Paternal	Reported	Zink,Hernandez,Court,Joshi,Our_Study	Yes
ZDBF2	ZDBF2	chr2	206269430	206274051	4622	78	0.39209	0.847659	-0.455569	-615.091	Paternal	Reported	Zink,Hernandez,Court,Joshi,Our_Study	Yes
MOBP	MOBP	chr3	39501848	39502946	1099	57	0.370367	0.0926523	0.277714	266.393	Maternal	Reported	Zink,Hernandez,Our_Study	Yes
JAKMIP1	JAKMIP1	chr4	6105203	6105924	722	67	0.837236	0.477803	0.359433	309.652	Maternal	Reported	Zink,Hernandez,Joshi,Our_Study	Yes
NAP1L5	NAP1L5	chr4	88696886	88698186	1301	61	0.944925	0.085383	0.859542	2324.11	Maternal	Reported	Zink,Hernandez,Court,Joshi,Our_Study	Yes
TRPC3	TRPC3	chr4	121932219	121933181	963	67	0.852077	0.546736	0.305341	306.166	Maternal	Reported	Zink,Hernandez,Our_Study	Yes
PTGES3P3	PTGES3P3	chr4	169774376	169774731	356	16	0.616084	0.332223	0.283862	65.4171	Maternal	Reported	Zink,Our_Study	Yes
VTRNA2-1	VTRNA2-1	chr5	136079902	136081177	1276	57	0.688291	0.0605569	0.627734	593.012	Maternal	Reported	Zink,Hernandez,Joshi,Our_Study	Yes
FAM50B	FAM50B	chr6	3848664	3850213	1550	104	0.931941	0.225212	0.706729	2129.6	Maternal	Reported	Zink,Hernandez,Court,Joshi,Our_Study	Yes
PLAGL1	PLAGL1	chr6	144006750	144008933	2184	154	0.962201	0.0993345	0.862866	7742.18	Maternal	Reported	Zink,Hernandez,Court,Joshi,Our_Study	Yes
IGF2R	IGF2R	chr6	160005233	160006663	1431	106	0.963945	0.482652	0.481294	826.477	Maternal	Reported	Zink,Hernandez,Court,Joshi,Our_Study	Yes
WDR27	WDR27	chr6	169654408	169655487	1080	57	0.795015	0.260373	0.534642	333.619	Maternal	Reported	Zink,Hernandez,Court,Joshi,Our_Study	Yes
RPS2P32	RPS2P32	chr7	23490380	23491453	1074	62	0.753007	0.037851	0.715156	856.703	Maternal	Reported	Zink,Joshi,Our_Study	Yes
AC010132.10	AC010132.10	chr7	42856470	42857723	1254	58	0.524444	0.170721	0.353723	298.894	Maternal	Reported	Zink,Our_Study	Yes
GRB10	GRB10	chr7	50781814	50783555	1742	143	0.931489	0.0510343	0.880455	5409.84	Maternal	Reported	Zink,Hernandez,Court,Joshi,Our_Study	Yes
PEG10	PEG10	chr7	94656189	94658980	2792	124	0.852578	0.0346457	0.817932	3876.48	Maternal	Reported	Hernandez,Court,Joshi,Our_Study	Yes
MEST	MEST	chr7	130490105	130494000	3896	222	0.938947	0.103024	0.835922	7868.77	Maternal	Reported	Zink,Hernandez,Court,Joshi,Our_Study	Yes
SVOPL	SVOPL	chr7	138663807	138665288	1482	89	0.722554	0.0736956	0.648859	1105.61	Maternal	Reported	Zink,Hernandez,Joshi,Our_Study	Yes
HTR5A	HTR5A	chr7	155070971	155071671	701	59	0.798529	0.393388	0.405141	364.312	Maternal	Reported	Zink,Hernandez,Court,Joshi,Our_Study	Yes
CXORF56_pseudogene,ERLIN2	CXORF56_pseudogene,ERLIN2	chr8	37747433	37748664	1232	41	0.88885	0.202417	0.686432	648.761	Maternal	Reported	Hernandez,Court,Joshi,Our_Study	Yes
CHD7	CHD7	chr8	60713696	60714534	839	56	0.916796	0.367583	0.549212	574.343	Maternal	Reported	Zink,Joshi,Our_Study	Yes
CDH17	CDH17	chr8	94119764	94120376	613	19	0.492842	0.127353	0.365489	117.223	Maternal	Reported	Zink,Our_Study	Yes
KB-1980E6.3	KB-1980E6.3	chr8	102528236	102530021	1786	51	0.430563	0.0719933	0.35857	321.979	Maternal	Reported	Zink,Our_Study	Yes
TRAPPC9	TRAPPC9	chr8	140097951	140101170	3220	202	0.956599	0.131312	0.825287	7201.65	Maternal	Reported	Zink,Hernandez,Court,Joshi,Our_Study	Yes
FANCC_Int1-DMR	FANCC_Int1-DMR	chr9	95312864	95313633	770	34	0.88016	0.0978595	0.7823	737.579	Maternal	Reported	Hernandez,Our_Study	Yes
PTCHD3	PTCHD3	chr10	27413523	27414618	1096	72	0.758977	0.395127	0.36385	434.027	Maternal	Reported	Hernandez,Our_Study	Yes
INPP5F	INPP5F	chr10	119818422	119819214	793	65	0.938078	0.600194	0.337884	337.944	Maternal	Reported	Hernandez,Court,Our_Study	Yes
H19	H19	chr11	1997611	2003557	5947	251	0.0888396	0.829883	-0.741044	-4405.13	Paternal	Reported	Hernandez,Court,Our_Study	Yes
IGF2_DMR2	IGF2_DMR2	chr11	2132761	2133881	1121	63	0.192306	0.559565	-0.367259	-363.621	Paternal	Reported	Zink,Hernandez,Court,Our_Study	Yes
IGF2_DMR0	IGF2_DMR0	chr11	2145362	2149152	3791	93	0.134195	0.516134	-0.381939	-656.862	Paternal	Reported	Zink,Hernandez,Court,Our_Study	Yes
KvDMR1	KvDMR1	chr11	2698551	2701309	2759	203	0.925671	0.0342941	0.891377	9372.53	Maternal	Reported	Zink,Hernandez,Court,Our_Study	Yes
RBMXL2	RBMXL2	chr11	7088807	7089387	581	56	0.923228	0.644392	0.278836	253.122	Maternal	Reported	Zink,Hernandez,Our_Study	Yes
RB1	RB1	chr13	48317585	48321834	4250	233	0.955647	0.302997	0.65265	3339.52	Maternal	Reported	Zink,Hernandez,Court,Joshi,Our_Study	Yes
TARDBPP2	TARDBPP2	chr13	60267419	60268688	1270	34	0.559384	0.179073	0.38031	218.41	Maternal	Reported	Zink,Hernandez,Our_Study	Yes
NPAS3	NPAS3	chr14	33799711	33800388	678	70	0.652447	0.305571	0.346875	329.076	Maternal	Reported	Zink,Our_Study	Yes
IG-DMR	IG-DMR	chr14	100809160	100809893	734	17	0.375394	0.68324	-0.307846	-83.6707	Paternal	Reported	Zink,Hernandez,Court,Our_Study	Yes
IG-DMR	IG-DMR	chr14	100810031	100810776	746	17	0.438732	0.787074	-0.348342	-93.3324	Paternal	Reported	Zink,Hernandez,Court,Our_Study	Yes
MEG3	MEG3	chr14	100823967	100828009	4043	218	0.17329	0.86388	-0.69059	-4288.52	Paternal	Reported	Zink,Hernandez,Court,Joshi,Our_Study	Yes
MEG8	MEG8	chr14	100904158	100905235	1078	52	0.688413	0.0865522	0.601861	682.666	Maternal	Reported	Zink,Hernandez,Court,Our_Study	Yes
MKRN3,MIR4508	MKRN3,MIR4508	chr15	23561842	23562444	603	25	0.763828	0.387629	0.376199	138.512	Maternal	Reported	Hernandez,Court,Joshi,Our_Study	Yes
MAGEL2	MAGEL2	chr15	23647089	23648881	1793	63	0.786208	0.187344	0.598864	864.651	Maternal	Reported	Zink,Hernandez,Court,Joshi,Our_Study	Yes
NDN	NDN	chr15	23686274	23687671	1398	110	0.793248	0.223902	0.569346	1179.99	Maternal	Reported	Zink,Hernandez,Court,Joshi,Our_Study	Yes
RP11-484P15.1	RP11-484P15.1	chr15	23860493	23861156	664	25	0.740489	0.352705	0.387784	156.75	Maternal	Reported	Zink,Our_Study	Yes
RP11-484P15.1	RP11-484P15.1	chr15	23869152	23869962	811	36	0.627382	0.183503	0.44388	253.35	Maternal	Reported	Zink,Our_Study	Yes
RP11-484P15.1	RP11-484P15.1	chr15	23877849	23878405	557	33	0.456359	0.108903	0.347456	193.3	Maternal	Reported	Zink,Our_Study	Yes
PWRN4	PWRN4	chr15	23897472	23898018	547	29	0.746044	0.26519	0.480855	220.054	Maternal	Reported	Zink,Joshi,Our_Study	Yes
SNRPN_intragenic_CpG32	SNRPN_intragenic_CpG32	chr15	24101356	24102058	703	41	0.579693	0.255089	0.324604	201.662	Maternal	Reported	Zink,Court,Our_Study	Yes
SNRPN_intragenic_CpG29	SNRPN_intragenic_CpG29	chr15	24426978	24427725	748	37	0.559439	0.223412	0.336027	175.724	Maternal	Reported	Zink,Court,Our_Study	Yes
SNRPN_intragenic_CpG30	SNRPN_intragenic_CpG30	chr15	24477606	24478059	454	31	0.586191	0.262435	0.323756	121.76	Maternal	Reported	Court,Our_Study	Yes
SNRPN_intragenic_CpG40	SNRPN_intragenic_CpG40	chr15	24772621	24773912	1292	76	0.763116	0.171364	0.591752	828.507	Maternal	Reported	Zink,Hernandez,Court,Joshi,Our_Study	Yes
SNRPN	SNRPN	chr15	24823417	24824129	713	16	0.709109	0.28538	0.423729	102.468	Maternal	Reported	Zink,Hernandez,Court,Joshi,Our_Study	Yes
SNRPN	SNRPN	chr15	24847844	24848458	615	44	0.64293	0.209469	0.433461	260.028	Maternal	Reported	Zink,Hernandez,Court,Joshi,Our_Study	Yes
SNRPN	SNRPN	chr15	24878001	24878773	773	43	0.789462	0.28541	0.504051	343.75	Maternal	Reported	Zink,Hernandez,Court,Joshi,Our_Study	Yes
SNURF	SNURF	chr15	24951568	24957048	5481	148	0.780952	0.178877	0.602075	3296.34	Maternal	Reported	Zink,Hernandez,Court,Joshi,Our_Study	Yes
RP11-701H24.9,SNHG14	RP11-701H24.9,SNHG14	chr15	24986841	25001555	14715	102	0.48797	0.940382	-0.452412	-1110.16	Paternal	Reported	Zink,Our_Study	Yes
IGF1R	IGF1R	chr15	98865177	98866881	1705	67	0.773542	0.116869	0.656673	967.987	Maternal	Reported	Zink,Hernandez,Court,Joshi,Our_Study	Yes
PRR25	PRR25	chr16	817094	818036	943	70	0.771048	0.326378	0.444671	422.297	Maternal	Reported	Zink,Our_Study	Yes
ZNF597,NAA60	ZNF597,NAA60	chr16	3442978	3444769	1792	78	0.077952	0.844673	-0.766721	-1886.67	Paternal	Reported	Zink,Hernandez,Court,Joshi,Our_Study	Yes
C17orf107,CHRNE	C17orf107,CHRNE	chr17	4901335	4902097	763	55	0.712349	0.393399	0.31895	197.455	Maternal	Reported	Zink,Our_Study	Yes
AC068473.4	AC068473.4	chr18	79616831	79617687	857	87	0.538244	0.184752	0.353491	373.049	Maternal	Reported	Hernandez,Our_Study	Yes
ADNP2,PARD6G-AS1	ADNP2,PARD6G-AS1	chr18	80147168	80149172	2005	98	0.769203	0.106058	0.663145	1414.28	Maternal	Reported	Zink,Our_Study	Yes
RYR1	RYR1	chr19	38543705	38544141	437	21	0.771125	0.517755	0.25337	77.156	Maternal	Reported	Zink,Our_Study	Yes
ZNF331	ZNF331	chr19	53537256	53538957	1702	125	0.922995	0.0555256	0.867469	5715.02	Maternal	Reported	Zink,Hernandez,Court,Our_Study	Yes
ZNF331	ZNF331	chr19	53553367	53555186	1820	109	0.929753	0.0731674	0.856586	4722.38	Maternal	Reported	Zink,Hernandez,Court,Our_Study	Yes
PEG3	PEG3	chr19	56837125	56841580	4456	219	0.867139	0.150875	0.716263	3863.23	Maternal	Reported	Zink,Hernandez,Court,Our_Study	Yes
MCTS2P,HM13	MCTS2P,HM13	chr20	31546686	31548526	1841	60	0.962844	0.219365	0.743479	2144.44	Maternal	Reported	Zink,Hernandez,Court,Joshi,Our_Study	Yes
BLCAP,NNAT	BLCAP,NNAT	chr20	37520202	37522258	2057	137	0.968768	0.415362	0.553405	1362.92	Maternal	Reported	Zink,Hernandez,Court,Joshi,Our_Study	Yes
L3MBTL	L3MBTL	chr20	43513365	43516205	2841	93	0.809903	0.0878251	0.722078	1841.84	Maternal	Reported	Zink,Hernandez,Court,Joshi,Our_Study	Yes
GNAS	GNAS	chr20	58836210	58847396	11187	331	0.209382	0.948575	-0.739193	-8650.69	Paternal	Reported	Zink,Hernandez,Court,Joshi,Our_Study	Yes
NESP-AS,GNAS-AS1	NESP-AS,GNAS-AS1	chr20	58850397	58853144	2748	135	0.819712	0.0465861	0.773126	3056.6	Maternal	Reported	Zink,Hernandez,Court,Joshi,Our_Study	Yes
GNAS_XL	GNAS_XL	chr20	58853850	58856591	2742	202	0.890955	0.0479732	0.842982	6131.45	Maternal	Reported	Zink,Hernandez,Court,Joshi,Our_Study	Yes
GNAS_Ex1A	GNAS_Ex1A	chr20	58887966	58890344	2379	225	0.883656	0.0247955	0.85886	12810.5	Maternal	Reported	Zink,Hernandez,Court,Joshi,Our_Study	Yes
WRB	WRB	chr21	39385480	39386798	1319	59	0.930934	0.424804	0.50613	488.31	Maternal	Reported	Zink,Hernandez,Court,Joshi,Our_Study	Yes
PRMT2	PRMT2	chr21	46661115	46661850	736	53	0.830569	0.430816	0.399753	303.001	Maternal	Reported	Zink,Our_Study	Yes
NHP2L1	NHP2L1	chr22	41681557	41683816	2260	82	0.934622	0.177784	0.756838	1970.47	Maternal	Reported	Zink,Hernandez,Court,Joshi,Our_Study	Yes
29	C1orf159	chr1	1117491	1117695	205	18	0.474327	0.742147	-0.26782	-63.1377	Paternal	Novel	Our_Study	No
30	ZNF124	chr1	247126038	247127157	1120	82	0.236624	0.575251	-0.338627	-327.879	Paternal	Novel	Our_Study	No
31	PAX8-AS1	chr2	113235117	113236362	1246	100	0.356187	0.688289	-0.332103	-377.398	Paternal	Novel	Our_Study	No
32	ZDBF2	chr2	206278332	206283818	5487	48	0.63628	0.930838	-0.294558	-303.963	Paternal	Novel	Our_Study	No
33	ZDBF2	chr2	206285695	206289392	3698	21	0.597014	0.906649	-0.309635	-137.39	Paternal	Novel	Our_Study	No
34	ZDBF2	chr2	206295508	206305315	9808	92	0.690647	0.941534	-0.250887	-557.144	Paternal	Novel	Our_Study	No
35	ZDBF2	chr2	206312491	206321951	9461	66	0.609433	0.867226	-0.257793	-390.156	Paternal	Novel	Our_Study	No
36	C4orf50	chr4	6007986	6008636	651	59	0.437246	0.14613	0.291116	243.771	Maternal	Novel	Our_Study	No
37	MIR4456	chr5	562843	564912	2070	200	0.571478	0.876266	-0.304788	-898.765	Paternal	Novel	Our_Study	No
38	CPLANE1	chr5	37208771	37209484	714	35	0.926092	0.563713	0.362379	164.142	Maternal	Novel	Our_Study	No
39	MICB	chr6	31498746	31499044	299	21	0.611543	0.259825	0.351719	80.9589	Maternal	Novel	Our_Study	No
40	AL021368.4	chr6	57941152	57941504	353	17	0.906029	0.615087	0.290942	62.0946	Maternal	Novel	Our_Study	No
41	AC074085.2	chr7	121443588	121444009	422	26	0.852165	0.578627	0.273537	98.793	Maternal	Novel	Our_Study	No
42	AC138696.1	chr8	143275729	143276940	1212	120	0.1564	0.516534	-0.360134	-610.148	Paternal	Novel	Our_Study	No
43	FAM27C	chr9	61854691	61855090	400	25	0.234975	0.528242	-0.293268	-86.2215	Paternal	Novel	Our_Study	No_CpG
44	TMOD1	chr9	97574899	97575448	550	22	0.499877	0.240064	0.259813	81.6442	Maternal	Novel	Our_Study	No
45	LHX6	chr9	122225974	122226688	715	63	0.873978	0.515301	0.358676	285.416	Maternal	Novel	Our_Study	No
46	LHX6	chr9	122227058	122227582	525	41	0.827736	0.522773	0.304963	150.155	Maternal	Novel	Our_Study	No
47	AL031601.2	chr10	42242325	42242795	471	63	0.549185	0.232564	0.316621	238.851	Maternal	Novel	Our_Study	No
48	YBX2P1	chr10	123991870	123992195	326	32	0.342164	0.0909533	0.251211	113.362	Maternal	Novel	Our_Study	No
49	SYCE1	chr10	133568788	133569791	1004	107	0.734407	0.374124	0.360283	497.099	Maternal	Novel	Our_Study	No
50	KCNQ1	chr11	2641832	2646762	4931	18	0.54725	0.823227	-0.275977	-103.334	Paternal	Novel	Our_Study	No
51	KCNQ1	chr11	2657220	2660096	2877	21	0.652022	0.912528	-0.260506	-126.847	Paternal	Novel	Our_Study	No
52	KCNQ1	chr11	2663588	2667934	4347	66	0.60303	0.91955	-0.316521	-409.565	Paternal	Novel	Our_Study	No
53	KCNQ1	chr11	2668301	2672273	3973	25	0.567385	0.886238	-0.318853	-178.841	Paternal	Novel	Our_Study	No
54	KCNQ1	chr11	2683923	2686155	2233	26	0.637274	0.928811	-0.291537	-185.011	Paternal	Novel	Our_Study	No
55	KCNQ1	chr11	2686515	2689067	2553	24	0.52753	0.851348	-0.323818	-153.087	Paternal	Novel	Our_Study	No
56	KCNQ1	chr11	2701881	2703247	1367	23	0.258951	0.653384	-0.394433	-177.207	Paternal	Novel	Our_Study	No
57	SNHG14	chr15	25057681	25059327	1647	38	0.662841	0.918034	-0.255193	-215.261	Paternal	Novel	Our_Study	No
58	AC025283.2	chr16	3428964	3430488	1525	22	0.87905	0.626159	0.252891	95.7738	Maternal	Novel	Our_Study	No
59	MIR4527HG	chr18	47401498	47402198	701	24	0.638465	0.337419	0.301046	116.076	Maternal	Novel	Our_Study	No
60	AC092296.3	chr19	36421856	36421966	111	19	0.223782	0.496389	-0.272606	-64.3318	Paternal	Novel	Our_Study	No
61	ZNF331	chr19	53531077	53533167	2091	18	0.609269	0.875826	-0.266557	-108.981	Paternal	Novel	Our_Study	No
62	AL031681.2	chr20	43518150	43519913	1764	31	0.667037	0.931746	-0.26471	-177.797	Paternal	Novel	Our_Study	No
63	AL031681.2	chr20	43521063	43530385	9323	105	0.621715	0.915623	-0.293908	-708.3	Paternal	Novel	Our_Study	No
64	AL031681.2	chr20	43534284	43537782	3499	47	0.585336	0.876052	-0.290716	-264.691	Paternal	Novel	Our_Study	No
65	AL031681.2	chr20	43538596	43541479	2884	37	0.564242	0.847696	-0.283454	-197.484	Paternal	Novel	Our_Study	No
66	L3MBTL1	chr20	43542842	43546622	3781	35	0.585881	0.893807	-0.307926	-208.982	Paternal	Novel	Our_Study	No
67	L3MBTL1	chr20	43547796	43550560	2765	30	0.605875	0.888217	-0.282342	-176.009	Paternal	Novel	Our_Study	No
68	L3MBTL1	chr20	43550951	43552970	2020	21	0.543949	0.839601	-0.295652	-126.588	Paternal	Novel	Our_Study	No
69	AL132655.2	chr20	58811706	58815346	3641	59	0.520895	0.789221	-0.268325	-294.919	Paternal	Novel	Our_Study	No
70	GNAS-AS1	chr20	58818789	58824992	6204	113	0.636597	0.919808	-0.283211	-703.14	Paternal	Novel	Our_Study	No
71	GNAS-AS1	chr20	58827348	58829851	2504	25	0.594258	0.895479	-0.301221	-164.213	Paternal	Novel	Our_Study	No
72	GNAS-AS1	chr20	58831975	58835922	3948	56	0.551954	0.881782	-0.329828	-351.773	Paternal	Novel	Our_Study	No
73	AL096828.3	chr20	63224686	63225146	461	16	0.396248	0.141746	0.254502	69.8515	Maternal	Novel	Our_Study	No
74	RIMBP3	chr22	18609252	18609916	665	64	0.350041	0.791016	-0.440975	-321.618	Paternal	Novel	Our_Study	No
75	NA	chr1_KI270712v1_random	2585	6809	4225	533	0.203112	0.567864	-0.364752	-3002.91	Paternal	Novel	Our_Study	No_CpG
76	NA	chr22_KI270731v1_random	110738	110888	151	21	0.836004	0.56494	0.271063	82.7974	Maternal	Novel	Our_Study	No_CpG
FGF12	FGF12	chr3	192571221	192571541	321	21	0.478741	0.2012	0.277541	73.1353	Maternal	Reported	Zink,Our_Study	No
LOC101927815	LOC101927815	chr8	2733559	2733944	386	21	0.459827	0.159708	0.30012	85.2125	Maternal	Reported	Joshi,Our_Study	No
TRAPPC9	TRAPPC9	chr8	140349118	140349792	675	52	0.862246	0.577004	0.285243	206.53	Maternal	Reported	Joshi,Our_Study	No
EXD3	EXD3	chr9	137417059	137418575	1517	127	0.958849	0.624526	0.334324	583.399	Maternal	Reported	Zink,Our_Study	No
PWARSN,SNORD107,PWARSN,PWAR5	PWARSN,SNORD107,PWARSN,PWAR5	chr15	24957248	24986179	28932	282	0.571548	0.937902	-0.366354	-2408.7	Paternal	Reported	Zink,Joshi,Our_Study	No
SNHG14	SNHG14	chr15	25002560	25031118	28559	210	0.468649	0.927943	-0.459294	-2255.18	Paternal	Reported	Zink,Our_Study	No
SNHG14	SNHG14	chr15	25038500	25047776	9277	66	0.531285	0.918108	-0.386823	-551.185	Paternal	Reported	Zink,Our_Study	No
SNHG14	SNHG14	chr15	25048423	25052608	4186	52	0.492604	0.845932	-0.353328	-350.641	Paternal	Reported	Zink,Joshi,Our_Study	No
SNORD116Cluster	SNORD116Cluster	chr15	25052835	25055947	3113	66	0.644559	0.896003	-0.251445	-355.859	Paternal	Reported	Zink,Joshi,Our_Study	No
SNHG14	SNHG14	chr15	25059478	25073111	13634	261	0.585006	0.90491	-0.319905	-1810.34	Paternal	Reported	Zink,Our_Study	No
SNORD116Cluster	SNORD116Cluster	chr15	25073710	25078648	4939	50	0.405559	0.879205	-0.473645	-492.318	Paternal	Reported	Zink,Joshi,Our_Study	No
SNORD116Cluster	SNORD116Cluster	chr15	25078994	25086799	7806	97	0.46547	0.891332	-0.425863	-830.426	Paternal	Reported	Zink,Joshi,Our_Study	No
SNORD116Cluster	SNORD116Cluster	chr15	25086995	25100741	13747	158	0.482434	0.893735	-0.411302	-1255.73	Paternal	Reported	Zink,Joshi,Our_Study	No
MTRNR2L4	MTRNR2L4	chr16	3364669	3365739	1071	57	0.126529	0.466736	-0.340207	-296.753	Paternal	Reported	Zink,Joshi,Our_Study	No
ZNF597	ZNF597	chr16	3431450	3441713	10264	131	0.931384	0.565227	0.366157	918.433	Maternal	Reported	Zink,Hernandez,Court,Joshi,Our_Study	No
RP1-66N13.1	RP1-66N13.1	chr20	48384549	48385226	678	42	0.88231	0.602612	0.279698	195.215	Maternal	Reported	Zink,Our_Study	No
UCKL1	UCKL1	chr20	63938741	63939470	730	65	0.904711	0.630037	0.274673	250.089	Maternal	Reported	Zink,Our_Study	No

### Sheet: Mapping DMRs to Report DMRs
Reported DMRs							Detected DMRs from Nanopore Data
Chromosome	DMR start	DMR end	Name	Origin	# CG supported ICR in the study	References	Chromosome	DMR start	DMR end	Length	#CG at DMR	Mean materna methylation	Mean paternal methylation	(Mean maternal methylation) - (Mean paternal methylation)	Area statistics (The sum of test statistics of all CpG sites in the region)
chr15	23561939	23567348	MKRN3,MIR4508	Maternal	109	Court,Joshi,Hernandez	chr15	23561842	23562444	603	25	0.763828	0.387629	0.376199	138.512
chr7	94656225	94658648	PEG10	Maternal	119	Court,Joshi,Hernandez	chr7	94656189	94658980	2792	124	0.852578	0.0346457	0.817932	3876.48
chr8	37747474	37748570	CXORF56_pseudogene,ERLIN2	Maternal	37	Court,Joshi,Hernandez	chr8	37747433	37748664	1232	41	0.88885	0.202417	0.686432	648.761
chr1	68046822	68047803	DIRAS3_Ex2	Maternal	39	Court,Joshi,Zink,Hernandez	chr1	68046745	68047535	791	39	0.833692	0.346057	0.487635	303.877
chr2	206271459	206273541	ZDBF2	Paternal	3	Court,Joshi,Zink,Hernandez	chr2	206269430	206274051	4622	78	0.39209	0.847659	-0.455569	-615.091
chr7	155071009	155071672	HTR5A	Maternal	55	Court,Joshi,Zink,Hernandez	chr7	155070971	155071671	701	59	0.798529	0.393388	0.405141	364.312
chr8	140098048	140100982	TRAPPC9	Maternal	193	Court,Joshi,Zink,Hernandez	chr8	140097951	140101170	3220	202	0.956599	0.131312	0.825287	7201.65
chr16	3442828	3444463	ZNF597,NAA60	Paternal	76	Court,Joshi,Zink,Hernandez	chr16	3442978	3444769	1792	78	0.077952	0.844673	-0.766721	-1886.67
chr21	39385584	39386350	WRB	Maternal	43	Court,Joshi,Zink,Hernandez	chr21	39385480	39386798	1319	59	0.930934	0.424804	0.50613	488.31
chr7	50781029	50783615	GRB10	Maternal	171	Court,Joshi,Zink,Hernandez	chr7	50781814	50783555	1742	143	0.931489	0.0510343	0.880455	5409.84
chr1	39558954	39559868	PPIEL	Maternal	39	Court,Joshi,Zink,Hernandez	chr1	39558940	39560069	1130	52	0.958027	0.485053	0.472974	419.083
chr15	23647278	23648882	MAGEL2	Maternal	51	Court,Joshi,Zink,Hernandez	chr15	23647089	23648881	1793	63	0.786208	0.187344	0.598864	864.651
chr15	98865267	98866421	IGF1R	Maternal	55	Court,Joshi,Zink,Hernandez	chr15	98865177	98866881	1705	67	0.773542	0.116869	0.656673	967.987
chr20	31546860	31548130	MCTS2P,HM13	Maternal	47	Court,Joshi,Zink,Hernandez	chr20	31546686	31548526	1841	60	0.962844	0.219365	0.743479	2144.44
chr4	88697033	88698086	NAP1L5	Maternal	57	Court,Joshi,Zink,Hernandez	chr4	88696886	88698186	1301	61	0.944925	0.085383	0.859542	2324.11
chr6	144006941	144008751	PLAGL1	Maternal	143	Court,Joshi,Zink,Hernandez	chr6	144006750	144008933	2184	154	0.962201	0.0993345	0.862866	7742.18
chr1	68049750	68051862	DIRAS3	Maternal	88	Court,Joshi,Zink,Hernandez	chr1	68049808	68052008	2201	88	0.818596	0.150531	0.668065	1274.38
chr13	48318205	48321627	RB1	Maternal	195	Court,Joshi,Zink,Hernandez	chr13	48317585	48321834	4250	233	0.955647	0.302997	0.65265	3339.52
chr15	24847861	24848682	SNRPN	Maternal	44	Court,Joshi,Zink,Hernandez	chr15	24847844	24848458	615	44	0.64293	0.209469	0.433461	260.028
chr16	3431801	3432388	ZNF597	Maternal	29	Court,Joshi,Zink,Hernandez	chr16	3431450	3441713	10264	131	0.931384	0.565227	0.366157	918.433
chr20	37520202	37522126	BLCAP,NNAT	Maternal	135	Court,Joshi,Zink,Hernandez	chr20	37520202	37522258	2057	137	0.968768	0.415362	0.553405	1362.92
chr20	43513725	43515400	L3MBTL	Maternal	84	Court,Joshi,Zink,Hernandez	chr20	43513365	43516205	2841	93	0.809903	0.0878251	0.722078	1841.84
chr20	58853850	58856408	GNAS_XL	Maternal	200	Court,Joshi,Zink,Hernandez	chr20	58853850	58856591	2742	202	0.890955	0.0479732	0.842982	6131.45
chr22	41681770	41682869	NHP2L1	Maternal	63	Court,Joshi,Zink,Hernandez	chr22	41681557	41683816	2260	82	0.934622	0.177784	0.756838	1970.47
chr6	3848848	3850125	FAM50B	Maternal	90	Court,Joshi,Zink,Hernandez	chr6	3848664	3850213	1550	104	0.931941	0.225212	0.706729	2129.6
chr7	130490281	130494547	MEST	Maternal	226	Court,Joshi,Zink,Hernandez	chr7	130490105	130494000	3896	222	0.938947	0.103024	0.835922	7868.77
chr20	58838984	58843557	GNAS	Paternal	257	Court,Joshi,Zink,Hernandez	chr20	58836210	58847396	11187	331	0.209382	0.948575	-0.739193	-8650.69
chr20	58888210	58890146	GNAS_Ex1A	Maternal	198	Court,Joshi,Zink,Hernandez	chr20	58887966	58890344	2379	225	0.883656	0.0247955	0.85886	12810.5
chr14	100824187	100827641	MEG3	Paternal	188	Court,Joshi,Zink,Hernandez	chr14	100823967	100828009	4043	218	0.17329	0.86388	-0.69059	-4288.52
chr15	24772777	24773739	SNRPN_intragenic_CpG40	Maternal	67	Court,Joshi,Zink,Hernandez	chr15	24772621	24773912	1292	76	0.763116	0.171364	0.591752	828.507
chr15	24877880	24878758	SNRPN	Maternal	45	Court,Joshi,Zink,Hernandez	chr15	24878001	24878773	773	43	0.789462	0.28541	0.504051	343.75
chr15	24954857	24956829	SNURF	Maternal	113	Court,Joshi,Zink,Hernandez	chr15	24951568	24957048	5481	148	0.780952	0.178877	0.602075	3296.34
chr2	206249859	206271820	ZDBF2	Paternal	439	Court,Joshi,Zink,Hernandez	chr2	206249709	206255173	5465	160	0.175159	0.837621	-0.662463	-2688.36
chr2	206249859	206271820	ZDBF2	Paternal	439	Court,Joshi,Zink,Hernandez	chr2	206255756	206268795	13040	231	0.228539	0.742794	-0.514255	-2217.46
chr2	206249859	206271820	ZDBF2	Paternal	439	Court,Joshi,Zink,Hernandez	chr2	206269430	206274051	4622	78	0.39209	0.847659	-0.455569	-615.091
chr20	58850594	58852978	NESP-AS,GNAS-AS1	Maternal	128	Court,Joshi,Zink,Hernandez	chr20	58850397	58853144	2748	135	0.819712	0.0465861	0.773126	3056.6
chr6	160005526	160006529	IGF2R	Maternal	74	Court,Joshi,Zink,Hernandez	chr6	160005233	160006663	1431	106	0.963945	0.482652	0.481294	826.477
chr6	169654408	169655522	WDR27	Maternal	58	Court,Joshi,Zink,Hernandez	chr6	169654408	169655487	1080	57	0.795015	0.260373	0.534642	333.619
chr15	23686304	23688131	NDN	Maternal	108	Court,Joshi,Zink,Hernandez	chr15	23686274	23687671	1398	110	0.793248	0.223902	0.569346	1179.99
chr15	24823417	24824759	SNRPN	Maternal	19	Court,Joshi,Zink,Hernandez	chr15	24823417	24824129	713	16	0.709109	0.28538	0.423729	102.468
chr11	2132761	2133882	IGF2_DMR2	Paternal	63	Court,Zink,Hernandez	chr11	2132761	2133881	1121	63	0.192306	0.559565	-0.367259	-363.621
chr11	2147103	2148538	IGF2_DMR0	Paternal	33	Court,Zink,Hernandez	chr11	2145362	2149152	3791	93	0.134195	0.516134	-0.381939	-656.862
chr11	2698718	2701029	KvDMR1	Maternal	192	Court,Zink,Hernandez	chr11	2698551	2701309	2759	203	0.925671	0.0342941	0.891377	9372.53
chr14	100809090	100811721	IG-DMR	Paternal	64	Court,Zink,Hernandez	chr14	100809160	100809893	734	17	0.375394	0.68324	-0.307846	-83.6707
chr14	100809090	100811721	IG-DMR	Paternal	64	Court,Zink,Hernandez	chr14	100810031	100810776	746	17	0.438732	0.787074	-0.348342	-93.3324
chr14	100904404	100905082	MEG8	Maternal	43	Court,Zink,Hernandez	chr14	100904158	100905235	1078	52	0.688413	0.0865522	0.601861	682.666
chr19	53537256	53538958	ZNF331	Maternal	125	Court,Zink,Hernandez	chr19	53537256	53538957	1702	125	0.922995	0.0555256	0.867469	5715.02
chr19	53553832	53555171	ZNF331	Maternal	102	Court,Zink,Hernandez	chr19	53553367	53555186	1820	109	0.929753	0.0731674	0.856586	4722.38
chr19	56837125	56841903	PEG3	Maternal	221	Court,Zink,Hernandez	chr19	56837125	56841580	4456	219	0.867139	0.150875	0.716263	3863.23
chr10	119818534	119819215	INPP5F	Maternal	52	Court,Hernandez	chr10	119818422	119819214	793	65	0.938078	0.600194	0.337884	337.944
chr11	1997582	2003510	H19	Paternal	250	Court,Hernandez	chr11	1997611	2003557	5947	251	0.0888396	0.829883	-0.741044	-4405.13
chr4	6105403	6105907	JAKMIP1	Maternal	5	Joshi,Zink,Hernandez	chr4	6105203	6105924	722	67	0.837236	0.477803	0.359433	309.652
chr5	136079439	136080341	VTRNA2-1	Maternal	9	Joshi,Zink,Hernandez	chr5	136079902	136081177	1276	57	0.688291	0.0605569	0.627734	593.012
chr7	138664028	138664699	SVOPL	Maternal	4	Joshi,Zink,Hernandez	chr7	138663807	138665288	1482	89	0.722554	0.0736956	0.648859	1105.61
chr11	7088843	7089383	RBMXL2	Maternal	52	Zink,Hernandez	chr11	7088807	7089387	581	56	0.923228	0.644392	0.278836	253.122
chr13	60267520	60269245	TARDBPP2	Maternal	37	Zink,Hernandez	chr13	60267419	60268688	1270	34	0.559384	0.179073	0.38031	218.41
chr3	39501848	39502216	MOBP	Maternal	10	Zink,Hernandez	chr3	39501848	39502946	1099	57	0.370367	0.0926523	0.277714	266.393
chr4	121932574	121933160	TRPC3	Maternal	41	Zink,Hernandez	chr4	121932219	121933181	963	67	0.852077	0.546736	0.305341	306.166
chr15	24101056	24101995	SNRPN_intragenic_CpG32	Maternal	30	Court,Zink	chr15	24101356	24102058	703	41	0.579693	0.255089	0.324604	201.662
chr15	24426725	24427532	SNRPN_intragenic_CpG29	Maternal	39	Court,Zink	chr15	24426978	24427725	748	37	0.559439	0.223412	0.336027	175.724
chr15	24477606	24477924	SNRPN_intragenic_CpG30	Maternal	29	Court	chr15	24477606	24478059	454	31	0.586191	0.262435	0.323756	121.76
chr15	23897772	23897854	PWRN4	Maternal	3	Joshi,Zink	chr15	23897472	23898018	547	29	0.746044	0.26519	0.480855	220.054
chr15	24981888	24985149	PWARSN,SNORD107,PWARSN,PWAR5	Paternal	6	Joshi,Zink	chr15	24957248	24986179	28932	282	0.571548	0.937902	-0.366354	-2408.7
chr15	25051256	25056714	SNORD116Cluster	Paternal	14	Joshi,Zink	chr15	25048423	25052608	4186	52	0.492604	0.845932	-0.353328	-350.641
chr15	25051256	25056714	SNORD116Cluster	Paternal	14	Joshi,Zink	chr15	25052835	25055947	3113	66	0.644559	0.896003	-0.251445	-355.859
chr15	25073965	25093073	SNORD116Cluster	Paternal	54	Joshi,Zink	chr15	25073710	25078648	4939	50	0.405559	0.879205	-0.473645	-492.318
chr15	25073965	25093073	SNORD116Cluster	Paternal	54	Joshi,Zink	chr15	25078994	25086799	7806	97	0.46547	0.891332	-0.425863	-830.426
chr15	25073965	25093073	SNORD116Cluster	Paternal	54	Joshi,Zink	chr15	25086995	25100741	13747	158	0.482434	0.893735	-0.411302	-1255.73
chr16	3364982	3365312	MTRNR2L4	Paternal	5	Joshi,Zink	chr16	3364669	3365739	1071	57	0.126529	0.466736	-0.340207	-296.753
chr7	23490379	23491192	RPS2P32	Maternal	6	Joshi,Zink	chr7	23490380	23491453	1074	62	0.753007	0.037851	0.715156	856.703
chr8	60714065	60714274	CHD7	Maternal	3	Joshi,Zink	chr8	60713696	60714534	839	56	0.916796	0.367583	0.549212	574.343
chr8	2733675	2733881	LOC101927815	Maternal	3	Joshi	chr8	2733559	2733944	386	21	0.459827	0.159708	0.30012	85.2125
chr8	140349439	140349688	TRAPPC9	Maternal	4	Joshi	chr8	140349118	140349792	675	52	0.862246	0.577004	0.285243	206.53
chr14	33799741	33800646	NPAS3	Maternal	110	Zink	chr14	33799711	33800388	678	70	0.652447	0.305571	0.346875	329.076
chr15	23858683	23861887	RP11-484P15.1	Maternal	64	Zink	chr15	23860493	23861156	664	25	0.740489	0.352705	0.387784	156.75
chr15	23869240	23869921	RP11-484P15.1	Maternal	31	Zink	chr15	23869152	23869962	811	36	0.627382	0.183503	0.44388	253.35
chr15	23877454	23878654	RP11-484P15.1	Maternal	40	Zink	chr15	23877849	23878405	557	33	0.456359	0.108903	0.347456	193.3
chr15	24996577	24998201	RP11-701H24.9,SNHG14	Paternal	12	Zink	chr15	24986841	25001555	14715	102	0.48797	0.940382	-0.452412	-1110.16
chr15	25000817	25000975	SNHG14	Paternal	7	Zink	chr15	24986841	25001555	14715	102	0.48797	0.940382	-0.452412	-1110.16
chr15	25005051	25005302	SNHG14	Paternal	9	Zink	chr15	25002560	25031118	28559	210	0.468649	0.927943	-0.459294	-2255.18
chr15	25015223	25015809	SNHG14	Paternal	9	Zink	chr15	25002560	25031118	28559	210	0.468649	0.927943	-0.459294	-2255.18
chr15	25039354	25039564	SNHG14	Paternal	7	Zink	chr15	25038500	25047776	9277	66	0.531285	0.918108	-0.386823	-551.185
chr15	25048423	25049425	SNHG14	Paternal	7	Zink	chr15	25048423	25052608	4186	52	0.492604	0.845932	-0.353328	-350.641
chr15	25060537	25061269	SNHG14	Paternal	14	Zink	chr15	25059478	25073111	13634	261	0.585006	0.90491	-0.319905	-1810.34
chr15	25062432	25064422	SNHG14	Paternal	25	Zink	chr15	25059478	25073111	13634	261	0.585006	0.90491	-0.319905	-1810.34
chr15	25064951	25066060	SNHG14,SNORD116-6	Paternal	19	Zink	chr15	25059478	25073111	13634	261	0.585006	0.90491	-0.319905	-1810.34
chr15	25066776	25067078	SNHG14	Paternal	9	Zink	chr15	25059478	25073111	13634	261	0.585006	0.90491	-0.319905	-1810.34
chr16	817075	818443	PRR25	Maternal	72	Zink	chr16	817094	818036	943	70	0.771048	0.326378	0.444671	422.297
chr16	3434920	3435926	LA16c-306E5.2,ZNF597	Maternal	7	Zink	chr16	3431450	3441713	10264	131	0.931384	0.565227	0.366157	918.433
chr17	4900360	4902310	C17orf107,CHRNE	Maternal	135	Zink	chr17	4901335	4902097	763	55	0.712349	0.393399	0.31895	197.455
chr18	80147168	80149255	ADNP2,PARD6G-AS1	Maternal	98	Zink	chr18	80147168	80149172	2005	98	0.769203	0.106058	0.663145	1414.28
chr19	38543710	38544472	RYR1	Maternal	25	Zink	chr19	38543705	38544141	437	21	0.771125	0.517755	0.25337	77.156
chr20	48384392	48385349	RP1-66N13.1	Maternal	45	Zink	chr20	48384549	48385226	678	42	0.88231	0.602612	0.279698	195.215
chr20	58846210	58846670	GNAS,GNAS-AS1	Paternal	6	Zink	chr20	58836210	58847396	11187	331	0.209382	0.948575	-0.739193	-8650.69
chr20	63938417	63938769	UCKL1	Maternal	36	Zink	chr20	63938741	63939470	730	65	0.904711	0.630037	0.274673	250.089
chr21	46661264	46661774	PRMT2	Maternal	45	Zink	chr21	46661115	46661850	736	53	0.830569	0.430816	0.399753	303.001
chr3	192571291	192571834	FGF12	Maternal	23	Zink	chr3	192571221	192571541	321	21	0.478741	0.2012	0.277541	73.1353
chr4	169774385	169774935	PTGES3P3	Maternal	28	Zink	chr4	169774376	169774731	356	16	0.616084	0.332223	0.283862	65.4171
chr7	42856558	42857371	AC010132.10	Maternal	42	Zink	chr7	42856470	42857723	1254	58	0.524444	0.170721	0.353723	298.894
chr8	94119077	94120749	CDH17	Maternal	44	Zink	chr8	94119764	94120376	613	19	0.492842	0.127353	0.365489	117.223
chr8	102527935	102529486	KB-1980E6.3	Maternal	53	Zink	chr8	102528236	102530021	1786	51	0.430563	0.0719933	0.35857	321.979
chr9	137416835	137418376	EXD3	Maternal	131	Zink	chr9	137417059	137418575	1517	127	0.958849	0.624526	0.334324	583.399
chr18	79617119	79617590	NA	Maternal	3	Hernandez	chr18	79616831	79617687	857	87	0.538244	0.184752	0.353491	373.049
chr6	144008772	144008773	PLAGL1;PLAGL1;PLAGL1;PLAGL1;PLAGL1;PLAGL1;PLAGL1;HYMAI;PLAGL1	Maternal	1	Hernandez	chr6	144006750	144008933	2184	154	0.962201	0.0993345	0.862866	7742.18
chr10	27414400	27414434	PTCHD3	Maternal	3	Hernandez	chr10	27413523	27414618	1096	72	0.758977	0.395127	0.36385	434.027
chr9	95313210	95313211	FANCC_Int1-DMR	Maternal	1	Hernandez	chr9	95312864	95313633	770	34	0.88016	0.0978595	0.7823	737.579
