## Supplementary File 5 for "Genome-Wide Detection of Imprinted Differentially Methylated Regions Using Nanopore Sequencing"

### Sheet: Supplementary File 5
Reported DMRs						Detected DMRs In Nanopore Samples
Chromosome	DMR start	DMR end	Name	Origin of Maternalethylated allele	Reference	Chromosome	DMR start	DMR end	Length	#CG at DMR	Mean materna methylation	Mean paternal methylation	(Mean maternal methylation) - (Mean paternal methylation)	Area statistics (The sum of test statistics of all CpG sites in the region)	LCL sample
chr1	7827139	7827709	PER3,RP3-467L1.4	Maternal	Zink	chr1	7826917	7827500	584	30	0.862162	0.295713	0.566448	161.074	HG00733
chr1	7827139	7827709	PER3,RP3-467L1.4	Maternal	Zink	chr1	7826917	7827697	781	37	0.78611	0.0786039	0.707506	283.037	HG01243
chr1	7827139	7827709	PER3,RP3-467L1.4	Maternal	Zink	chr1	7826917	7827604	688	35	0.346723	0.859187	-0.512464	-166.727	HG02080
chr1	7827139	7827709	PER3,RP3-467L1.4	Maternal	Zink	chr1	7826917	7827604	688	35	0.894072	0.422491	0.471581	156.365	HG03098
chr1	7827139	7827709	PER3,RP3-467L1.4	Maternal	Zink	chr1	7827027	7827544	518	30	0.866914	0.439905	0.427009	115.592	HG03492
chr1	7827139	7827709	PER3,RP3-467L1.4	Maternal	Zink	chr1	7826917	7827604	688	35	0.878982	0.247211	0.631772	213.22	NA19240
chr1	11501432	11501606	PTCHD2	Maternal	Hernandez	chr1	11501486	11501665	180	20	0.705071	0.24202	0.463051	70.4014	HG01109
chr1	11501432	11501606	PTCHD2	Maternal	Hernandez	chr1	11501404	11501615	212	25	0.916013	0.518091	0.397922	86.5781	NA19240
chr1	32471178	32471396	ZBTB8B	Maternal	Joshi	chr1	32470819	32471300	482	22	0.919908	0.331289	0.58862	107.929	HG002
chr1	32471178	32471396	ZBTB8B	Maternal	Joshi	chr1	32470819	32471268	450	21	0.762791	0.276436	0.486356	86.6285	HG02080
chr1	32471178	32471396	ZBTB8B	Maternal	Joshi	chr1	32470819	32471424	606	27	0.859177	0.199375	0.659802	144.607	HG02723
chr1	53470245	53470710	DMRTB1	Maternal	Hernandez	chr1	53470168	53470528	361	28	0.813657	0.227315	0.586342	124.361	HG02723
chr1	53470245	53470710	DMRTB1	Maternal	Hernandez	chr1	53470168	53470528	361	28	0.780658	0.198702	0.581957	133.61	NA19240
chr1	54781194	54781684	TTC22	Maternal	Hernandez	chr1	54781041	54781761	721	80	0.376645	0.972784	-0.596139	-466.245	HG01243
chr1	67134745	67135005	C1orf141	Maternal	Hernandez	chr1	67134708	67135152	445	30	0.665025	0.120537	0.544488	145.057	HG01109
chr1	67135015	67135025	C1orf141;C1orf141;C1orf141	Maternal	Hernandez	chr1	67134708	67135152	445	30	0.665025	0.120537	0.544488	145.057	HG01109
chr1	95233397	95233758	LOC101928118	Paternal	Joshi	chr1	95233245	95233624	380	16	0.720739	0.112354	0.608385	87.9048	HG002
chr1	95233397	95233758	LOC101928118	Paternal	Joshi	chr1	95233245	95233624	380	16	0.18092	0.693049	-0.512129	-74.3353	NA19240
chr1	230279439	230279923	GALNT2	Maternal	Hernandez	chr1	230279631	230279973	343	22	0.970455	0.51137	0.459084	82.2232	HG002
chr1	240492916	240493438	MIR1273E	Maternal	Joshi	chr1	240493061	240493515	455	33	0.645733	0.197483	0.44825	127.918	HG02080
chr10	52778745	52778940	MBL2	Maternal	Hernandez	chr10	52778802	52779168	367	18	0.143328	0.777796	-0.634467	-92.5752	HG002
chr10	130045333	130045535	C10orf143	Maternal	Hernandez	chr10	130045283	130045590	308	25	0.209074	0.642707	-0.433633	-91.1787	HG005
chr10	130190919	130191634	GLRX3	Maternal	Zink	chr10	130191386	130191634	249	19	0.95906	0.634485	0.324575	63.869	HG03098
chr11	316247	316457	AC136475.9	Maternal	Hernandez	chr11	316007	316690	684	68	0.811393	0.338221	0.473172	297.644	HG01109
chr11	316247	316457	AC136475.9	Maternal	Hernandez	chr11	315751	316661	911	91	0.935975	0.215394	0.720581	705.958	HG01243
chr11	316247	316457	AC136475.9	Maternal	Hernandez	chr11	315983	316271	289	25	0.780293	0.344556	0.435737	86.5825	HG03098
chr11	60647012	60647445	LINC00301	Maternal	Zink	chr11	60647012	60647542	531	36	0.857692	0.192757	0.664934	229.78	HG002
chr11	68890915	68891502	MRPL21;MRPL21	Paternal	Hernandez	chr11	68890838	68891393	556	21	0.939302	0.292583	0.646719	123.696	HG002
chr11	68890915	68891502	MRPL21;MRPL21	Paternal	Hernandez	chr11	68891247	68891629	383	16	0.913772	0.492604	0.421169	57.953	HG00733
chr11	85682722	85683003	CREBZF	Maternal	Hernandez	chr11	85682346	85683252	907	43	0.759741	0.140625	0.619117	242.984	HG002
chr11	85682722	85683003	CREBZF	Maternal	Hernandez	chr11	85682583	85683026	444	32	0.0623152	0.391527	-0.329211	-109.45	HG00733
chr11	85682722	85683003	CREBZF	Maternal	Hernandez	chr11	85682553	85683252	700	37	0.478894	0.0719155	0.406978	150.927	HG01109
chr11	85682722	85683003	CREBZF	Maternal	Hernandez	chr11	85682346	85683080	735	42	0.0592759	0.712434	-0.653158	-286.45	HG02723
chr11	130315489	130315776	ZBTB44	Maternal	Hernandez	chr11	130315343	130316213	871	45	0.745448	0.0497153	0.695732	373.015	HG002
chr11	130315489	130315776	ZBTB44	Maternal	Hernandez	chr11	130315258	130316262	1005	49	0.535107	0.049355	0.485752	252.929	HG01109
chr11	130315489	130315776	ZBTB44	Maternal	Hernandez	chr11	130315685	130316057	373	23	0.0933015	0.535669	-0.442367	-102.581	HG02080
chr12	203429	204151	RP11-283I3.2,SLC6A12	Maternal	Zink	chr12	203247	204058	812	88	0.597541	0.0687047	0.528837	490.697	HG02080
chr12	630787	632342	LOC100049716;NINJ2;NINJ2	Paternal	Hernandez	chr12	630397	631313	917	42	0.932642	0.103901	0.828741	507.96	HG002
chr12	630787	632342	LOC100049716;NINJ2;NINJ2	Paternal	Hernandez	chr12	630397	631456	1060	47	0.761948	0.109381	0.652567	292.187	HG02723
chr12	6444419	6444886	CD27;LOC678655	Maternal	Hernandez	chr12	6444885	6445857	973	18	0.715573	0.0591249	0.656448	115.544	NA19240
chr12	14773810	14774053	H2AFJ;H2AFJ	Maternal	Hernandez	chr12	14773361	14773841	481	17	0.132599	0.661111	-0.528512	-80.2149	HG002
chr12	34218926	34219575	RP11-313F23.4	Paternal	Zink	chr12	34219172	34219416	245	19	0.0593257	0.464261	-0.404935	-67.4601	HG002
chr12	96223999	96224321	ELK3	Paternal	Hernandez	chr12	96223299	96224107	809	17	0.148945	0.825151	-0.676206	-124.926	HG01243
chr12	130337741	130338059	PIWIL1	Maternal	Hernandez	chr12	130337652	130337896	245	24	0.907626	0.531542	0.376085	81.8764	HG01243
chr12	131808975	131809158	RNU6-1017P	Maternal	Hernandez	chr12	131808660	131809477	818	50	0.105318	0.952738	-0.84742	-703.756	HG002
chr12	131808975	131809158	RNU6-1017P	Maternal	Hernandez	chr12	131808608	131809477	870	51	0.152661	0.872604	-0.719943	-466.24	HG02723
chr12	131808975	131809158	RNU6-1017P	Maternal	Hernandez	chr12	131808829	131809351	523	42	0.887607	0.40273	0.484877	184.215	NA12878
chr13	49620186	49620508	AL135901.1	Paternal	Hernandez	chr13	49620186	49620578	393	22	0.365083	0.877939	-0.512856	-98.1035	HG01243
chr13	49620186	49620508	AL135901.1	Paternal	Hernandez	chr13	49619843	49620700	858	35	0.649144	0.151881	0.497264	139.583	HG02055
chr13	49620186	49620508	AL135901.1	Paternal	Hernandez	chr13	49619800	49620700	901	39	0.860106	0.121462	0.738644	317.979	HG02080
chr13	49620186	49620508	AL135901.1	Paternal	Hernandez	chr13	49620186	49620556	371	19	0.270484	0.751994	-0.48151	-75.0577	HG03492
chr13	49620186	49620508	AL135901.1	Paternal	Hernandez	chr13	49619996	49620700	705	26	0.0958461	0.758769	-0.662923	-169.037	NA12878
chr13	80654825	80655272	PWWP2AP1	Maternal	Zink	chr13	80654682	80655406	725	43	0.702068	0.102364	0.599704	254.071	HG01243
chr13	80654825	80655272	PWWP2AP1	Maternal	Zink	chr13	80654682	80655186	505	34	0.733137	0.156061	0.577076	176.887	HG02723
chr13	80654825	80655272	PWWP2AP1	Maternal	Zink	chr13	80654682	80655229	548	36	0.723311	0.238044	0.485267	151.195	HG03492
chr14	68874777	68874992	ACTN1	Maternal	Zink	chr14	68874422	68875418	997	53	0.925084	0.104495	0.820589	617.375	HG02723
chr14	103928439	103928449	TDRD9	Maternal	Hernandez	chr14	103928226	103928516	291	41	0.796144	0.350754	0.44539	143.389	HG02080
chr15	23039853	23039919	TUBGCP5	Maternal	Joshi	chr15	23039092	23039918	827	101	0.329395	0.0224262	0.306969	357.777	HG00733
chr15	50909603	50909875	AP4E1	Maternal	Zink	chr15	50909400	50910017	618	34	0.917564	0.422398	0.495166	170.207	HG01109
chr15	50909603	50909875	AP4E1	Maternal	Zink	chr15	50909474	50909867	394	19	0.945246	0.463838	0.481407	86.191	HG01243
chr15	50909603	50909875	AP4E1	Maternal	Zink	chr15	50909603	50909964	362	29	0.954682	0.624685	0.329997	108.807	HG02055
chr15	50909603	50909875	AP4E1	Maternal	Zink	chr15	50909474	50909867	394	19	0.741206	0.195415	0.545791	85.3623	NA19240
chr15	100132077	100132175	ADAMTS17	Maternal	Hernandez	chr15	100131852	100132212	361	21	0.75262	0.304247	0.448373	75.453	HG01109
chr15	100132077	100132175	ADAMTS17	Maternal	Hernandez	chr15	100131736	100132343	608	25	0.788122	0.0660485	0.722073	178.858	HG02723
chr16	806879	808764	PRR25	Maternal	Zink	chr16	806922	808433	1512	125	0.857798	0.0808862	0.776911	1334.89	HG02723
chr16	806879	808764	PRR25	Maternal	Zink	chr16	807149	808128	980	90	0.452847	0.0379014	0.414945	389.754	NA12878
chr16	806879	808764	PRR25	Maternal	Zink	chr16	807055	808433	1379	119	0.757886	0.0579353	0.69995	996.184	NA19240
chr16	998006	998155	AC009041.1	Maternal	Hernandez	chr16	997744	998275	532	28	0.085276	0.733247	-0.647971	-161.858	HG02723
chr16	3413769	3414262	LA16c-306E5.2	Paternal	Zink	chr16	3413823	3414161	339	20	0.200872	0.693959	-0.493087	-78.7645	HG01243
chr17	409552	410094	AC108004.3	Maternal	Zink	chr17	409521	409999	479	22	0.115897	0.641487	-0.52559	-112.763	HG002
chr17	7929534	7929920	KCNAB3	Maternal	Hernandez	chr17	7929219	7930084	866	68	0.300143	0.934799	-0.634656	-467.859	HG02723
chr17	48603954	48604189	LOC404266;LOC404266;HOXB6	Maternal	Hernandez	chr17	48603637	48604230	594	26	0.843763	0.271744	0.572019	130.725	HG01243
chr17	48603954	48604189	LOC404266;LOC404266;HOXB6	Maternal	Hernandez	chr17	48603637	48604357	721	28	0.061793	0.564927	-0.503134	-141.665	HG03098
chr17	48603954	48604189	LOC404266;LOC404266;HOXB6	Maternal	Hernandez	chr17	48603749	48604230	482	22	0.560678	0.13537	0.425308	83.2532	NA19240
chr17	82907996	82908238	TBCD	Maternal	Hernandez	chr17	82907961	82908363	403	17	0.906128	0.25149	0.654638	112.979	HG02723
chr18	76787416	76787618	ZNF236-DT	Maternal	Hernandez	chr18	76787225	76788205	981	50	0.0779433	0.862969	-0.785026	-538.105	HG002
chr18	76787416	76787618	ZNF236-DT	Maternal	Hernandez	chr18	76787225	76787964	740	47	0.84767	0.273071	0.574599	263.724	HG01243
chr18	76787416	76787618	ZNF236-DT	Maternal	Hernandez	chr18	76787225	76788096	872	49	0.798915	0.0947585	0.704157	404.95	HG02723
chr18	76787416	76787618	ZNF236-DT	Maternal	Hernandez	chr18	76787225	76788205	981	50	0.29841	0.888307	-0.589898	-311.439	HG03098
chr18	79899277	79899991	KCNG2	Maternal	Zink	chr18	79899444	79899802	359	41	0.94696	0.579125	0.367834	152.9	HG002
chr18	79899277	79899991	KCNG2	Maternal	Zink	chr18	79899297	79899534	238	33	0.987456	0.620331	0.367125	120.718	HG01243
chr19	12647902	12648343	MAN2B1	Maternal	Hernandez	chr19	12647460	12648517	1058	65	0.325941	0.922552	-0.596611	-392.267	HG01243
chr19	12647902	12648343	MAN2B1	Maternal	Hernandez	chr19	12647551	12648269	719	43	0.907772	0.386259	0.521513	220.564	HG02723
chr19	18777271	18778194	CRTC1;CRTC1	Maternal	Hernandez	chr19	18777223	18778337	1115	91	0.934222	0.261716	0.672506	557.248	HG002
chr19	18777271	18778194	CRTC1;CRTC1	Maternal	Hernandez	chr19	18777526	18778435	910	57	0.84984	0.274017	0.575823	287.11	HG02723
chr19	18777271	18778194	CRTC1;CRTC1	Maternal	Hernandez	chr19	18777082	18778224	1143	96	0.26163	0.831945	-0.570315	-473.771	NA12878
chr19	23914741	23914794	ZNF726	Maternal	Hernandez	chr19	23914648	23915355	708	39	0.0827216	0.699508	-0.616786	-225.112	HG01243
chr19	23914741	23914794	ZNF726	Maternal	Hernandez	chr19	23914609	23915355	747	40	0.827122	0.074199	0.752923	357.483	HG02723
chr19	36266285	36266855	ZNF565	Maternal	Zink	chr19	36266508	36266621	114	17	0.946708	0.547526	0.399182	60.4551	HG002
chr19	37334553	37334778	HKR1	Maternal	Hernandez	chr19	37334080	37335116	1037	58	0.150605	0.819498	-0.668893	-405.649	HG002
chr19	37334553	37334778	HKR1	Maternal	Hernandez	chr19	37334252	37335116	865	49	0.572055	0.102322	0.469733	227.07	HG02080
chr19	37334553	37334778	HKR1	Maternal	Hernandez	chr19	37334080	37335116	1037	58	0.878551	0.174858	0.703693	424.962	HG02723
chr19	37334553	37334778	HKR1	Maternal	Hernandez	chr19	37334200	37335116	917	53	0.0888973	0.50046	-0.411563	-221.169	HG03098
chr19	37334553	37334778	HKR1	Maternal	Hernandez	chr19	37334138	37335116	979	55	0.16188	0.913196	-0.751316	-486.436	NA19240
chr19	38527504	38528578	AC067969.1,RYR1	Maternal	Zink	chr19	38527464	38528090	627	33	0.881003	0.310347	0.570656	140.435	HG002
chr19	38527504	38528578	AC067969.1,RYR1	Maternal	Zink	chr19	38527649	38527942	294	20	0.821254	0.364932	0.456322	74.2358	HG005
chr19	38527504	38528578	AC067969.1,RYR1	Maternal	Zink	chr19	38527689	38528308	620	26	0.823309	0.265242	0.558068	112.787	HG01243
chr19	38527504	38528578	AC067969.1,RYR1	Maternal	Zink	chr19	38527464	38527942	479	28	0.812968	0.221987	0.590981	139.79	NA19240
chr19	40223250	40223480	CNTD2	Maternal	Hernandez	chr19	40223074	40223728	655	49	0.813928	0.12103	0.692898	328.685	HG002
chr19	45234365	45234616	EXOC3L2	Maternal	Hernandez	chr19	45234163	45234473	311	39	0.140952	0.646927	-0.505975	-178.688	NA19240
chr19	58055058	58055675	ZSCAN1	Paternal	Zink	chr19	58054947	58055406	460	29	0.132553	0.630047	-0.497494	-127.286	HG005
chr19	58055058	58055675	ZSCAN1	Paternal	Zink	chr19	58054947	58055406	460	29	0.186487	0.705917	-0.51943	-136.257	HG02055
chr19	58055058	58055675	ZSCAN1	Paternal	Zink	chr19	58054984	58055314	331	18	0.192773	0.675406	-0.482633	-68.1588	NA19240
chr19	58350136	58350698	NCRNA00181;A1BG	Maternal	Hernandez	chr19	58349976	58350931	956	90	0.976813	0.193821	0.782992	975.147	HG002
chr19	58350136	58350698	NCRNA00181;A1BG	Maternal	Hernandez	chr19	58349852	58350832	981	91	0.96588	0.335533	0.630346	674.974	HG01243
chr19	58350136	58350698	NCRNA00181;A1BG	Maternal	Hernandez	chr19	58349909	58350287	379	31	0.364798	0.942467	-0.577669	-130.707	HG02723
chr19	58350136	58350698	NCRNA00181;A1BG	Maternal	Hernandez	chr19	58349852	58350779	928	88	0.902762	0.323602	0.57916	498.899	NA12878
chr2	39243584	39244042	MAP4K3	Maternal	Hernandez	chr2	39243744	39244066	323	40	0.897546	0.517547	0.379998	144.393	NA12878
chr2	88284038	88284327	MRPL45P1	Maternal	Hernandez	chr2	88284266	88284622	357	25	0.251474	0.773521	-0.522046	-107.198	HG03098
chr2	88284038	88284327	MRPL45P1	Maternal	Hernandez	chr2	88283949	88284506	558	41	0.0942025	0.67097	-0.576767	-189.87	NA12878
chr2	94871304	94872050	AC097374.2,TEKT4	Paternal	Zink	chr2	94871521	94871972	452	41	0.158306	0.61754	-0.459234	-151.333	HG01109
chr2	130037382	130038260	FAR2P1,KLF2P1	Maternal	Zink	chr2	130036888	130038260	1373	95	0.86265	0.297937	0.564714	493.633	HG02080
chr2	130037382	130038260	FAR2P1,KLF2P1	Maternal	Zink	chr2	130037086	130038260	1175	77	0.909867	0.475691	0.434176	327.134	HG03492
chr2	130037382	130038260	FAR2P1,KLF2P1	Maternal	Zink	chr2	130037495	130038111	617	46	0.177936	0.631788	-0.453852	-176.479	NA19240
chr2	131300169	131300522	FAR2P4,KLF2P4,PLEKHB2	Maternal	Zink	chr2	131300248	131300660	413	29	0.834729	0.277116	0.557613	137.756	HG01109
chr2	131300169	131300522	FAR2P4,KLF2P4,PLEKHB2	Maternal	Zink	chr2	131299591	131300230	640	37	0.731547	0.101997	0.62955	221.605	HG01243
chr2	131300169	131300522	FAR2P4,KLF2P4,PLEKHB2	Maternal	Zink	chr2	131300013	131300660	648	42	0.776076	0.216252	0.559823	223.721	HG02080
chr2	131300169	131300522	FAR2P4,KLF2P4,PLEKHB2	Maternal	Zink	chr2	131299319	131300324	1006	69	0.801965	0.341652	0.460313	290.37	HG03098
chr2	131829505	131830210	C2orf27B	Paternal	Joshi	chr2	131829625	131830264	640	82	0.454965	0.862434	-0.407469	-323.489	HG00733
chr2	131829505	131830210	C2orf27B	Paternal	Joshi	chr2	131829881	131830183	303	35	0.297415	0.736615	-0.4392	-133.852	HG01109
chr2	131829505	131830210	C2orf27B	Paternal	Joshi	chr2	131829824	131830315	492	58	0.214351	0.635196	-0.420845	-205.147	HG02080
chr2	172109409	172109490	DLX2-AS1	Paternal	Joshi	chr2	172109489	172110354	866	35	0.837071	0.261749	0.575322	174.596	NA19240
chr2	202036322	202039615	FZD7	Maternal	Hernandez	chr2	202036528	202036972	445	17	0.879773	0.232743	0.64703	99.0231	HG002
chr2	202036322	202039615	FZD7	Maternal	Hernandez	chr2	202036427	202036931	505	16	0.349562	0.798756	-0.449195	-63.42	HG02080
chr2	202036322	202039615	FZD7	Maternal	Hernandez	chr2	202036072	202037488	1417	48	0.856348	0.196669	0.659679	314.941	HG02723
chr2	232351651	232352005	ECEL1P3	Maternal	Zink	chr2	232351618	232352682	1065	99	0.848032	0.110871	0.73716	947.25	HG01243
chr2	232351651	232352005	ECEL1P3	Maternal	Zink	chr2	232351909	232352481	573	60	0.575516	0.125178	0.450339	247.475	HG02055
chr2	232387060	232387461	ECEL1P2	Maternal	Hernandez	chr2	232386568	232387063	496	56	0.520671	0.884318	-0.363646	-199.642	HG00733
chr2	232387060	232387461	ECEL1P2	Maternal	Hernandez	chr2	232386450	232387090	641	68	0.19382	0.883689	-0.689869	-445.99	NA19240
chr2	240557132	240557566	ANKMY1	Maternal	Zink	chr2	240557413	240557712	300	27	0.767291	0.183865	0.583425	125.528	HG002
chr2	241035441	241037210	SNED1	Maternal	Hernandez	chr2	241037106	241037490	385	17	0.674761	0.129078	0.545682	72.4496	HG002
chr2	241035441	241037210	SNED1	Maternal	Hernandez	chr2	241035911	241036554	644	46	0.0747321	0.645181	-0.570449	-250.376	HG02723
chr2	241035441	241037210	SNED1	Maternal	Hernandez	chr2	241035293	241035951	659	36	0.752105	0.126038	0.626066	241.084	NA19240
chr21	13723581	13723690	MIR8069-1,2	Maternal	Joshi	chr21	13723286	13723629	344	38	0.25299	0.76142	-0.508429	-149.705	HG01243
chr21	13980286	13980637	ANKRD20A11P	Paternal	Joshi	chr21	13980028	13980530	503	41	0.127339	0.582369	-0.45503	-162.945	HG00733
chr21	13980286	13980637	ANKRD20A11P	Paternal	Joshi	chr21	13979588	13980927	1340	98	0.629257	0.0948648	0.534393	431.273	HG01243
chr21	13980286	13980637	ANKRD20A11P	Paternal	Joshi	chr21	13979989	13980287	299	30	0.445198	0.0622779	0.38292	101.943	HG02080
chr21	13980286	13980637	ANKRD20A11P	Paternal	Joshi	chr21	13979473	13980782	1310	89	0.777583	0.266877	0.510706	404.93	HG03098
chr21	13980286	13980637	ANKRD20A11P	Paternal	Joshi	chr21	13979598	13980559	962	71	0.0896165	0.56674	-0.477124	-306.797	NA12878
chr21	13980286	13980637	ANKRD20A11P	Paternal	Joshi	chr21	13979743	13980726	984	71	0.180014	0.650286	-0.470271	-278.655	NA19240
chr21	34886200	34887322	RUNX1;RUNX1;RUNX1	Maternal	Hernandez	chr21	34886475	34887642	1168	72	0.678261	0.140168	0.538093	398.447	HG01243
chr21	34886200	34887322	RUNX1;RUNX1;RUNX1	Maternal	Hernandez	chr21	34885846	34886299	454	20	0.0686345	0.485837	-0.417203	-79.7621	HG02080
chr21	34886200	34887322	RUNX1;RUNX1;RUNX1	Maternal	Hernandez	chr21	34886832	34887213	382	38	0.353168	0.0300445	0.323124	133.631	NA12878
chr21	39387837	39388701	WRB	Maternal	Zink	chr21	39387398	39388388	991	38	0.57086	0.109073	0.461787	170.144	HG005
chr21	39387837	39388701	WRB	Maternal	Zink	chr21	39387398	39388002	605	22	0.518636	0.0392477	0.479388	112.987	HG01109
chr21	39387837	39388701	WRB	Maternal	Zink	chr21	39388112	39388445	334	16	0.561535	0.0827234	0.478812	61.1355	HG01243
chr21	41801681	41803200	PRDM15;PRDM15	Paternal	Hernandez	chr21	41802412	41803310	899	27	0.377863	0.946733	-0.568869	-119.14	HG002
chr3	11704930	11705437	VGLL4	Maternal	Zink	chr3	11704930	11705477	548	33	0.955009	0.335622	0.619387	215.033	NA19240
chr3	45035877	45036274	CLEC3B	Maternal	Hernandez	chr3	45035912	45036278	367	27	0.189765	0.626563	-0.436799	-102.287	HG02080
chr3	45035877	45036274	CLEC3B	Maternal	Hernandez	chr3	45035723	45036076	354	28	0.72676	0.258457	0.468303	104.625	NA12878
chr4	8580973	8581784	GPR78	Maternal	Zink	chr4	8581187	8581435	249	28	0.825736	0.340153	0.485583	123.388	HG002
chr4	8580973	8581784	GPR78	Maternal	Zink	chr4	8581251	8581571	321	38	0.919838	0.505901	0.413937	134.617	HG01243
chr4	8580973	8581784	GPR78	Maternal	Zink	chr4	8581285	8581580	296	32	0.829709	0.393094	0.436615	115.833	HG02080
chr4	8580973	8581784	GPR78	Maternal	Zink	chr4	8581038	8581278	241	26	0.623132	0.223395	0.399737	92.9498	HG03098
chr4	119455534	119455914	RP11-33B1.1	Maternal	Zink	chr4	119455785	119456120	336	16	0.747407	0.173601	0.573806	75.779	HG03098
chr4	119455534	119455914	RP11-33B1.1	Maternal	Zink	chr4	119455695	119456420	726	25	0.132601	0.790878	-0.658277	-184.328	NA19240
chr4	154781458	154781987	RBM46	Maternal	Hernandez	chr4	154781512	154781926	415	47	0.867368	0.370122	0.497246	203.517	HG002
chr5	15384409	15384881	MARK2P5	Maternal	Zink	chr5	15384568	15384939	372	17	0.776129	0.311282	0.464847	61.9827	HG03098
chr5	77850972	77851318	TBCA	Maternal	Hernandez	chr5	77850877	77851353	477	25	0.867443	0.468135	0.399307	92.1046	HG005
chr5	77850972	77851318	TBCA	Maternal	Hernandez	chr5	77851175	77851731	557	52	0.285435	0.763108	-0.477674	-231.65	HG00733
chr5	77850972	77851318	TBCA	Maternal	Hernandez	chr5	77850746	77851761	1016	76	0.786383	0.182606	0.603776	549.031	HG03098
chr5	77850972	77851318	TBCA	Maternal	Hernandez	chr5	77851300	77851874	575	51	0.148396	0.762442	-0.614046	-350.84	NA12878
chr5	79689739	79689770	CMYA5	Maternal	Hernandez	chr5	79689424	79689972	549	47	0.413839	0.919652	-0.505813	-211.156	HG002
chr5	177370919	177371049	RGS14	Paternal	Hernandez	chr5	177370662	177371264	603	47	0.908642	0.185525	0.723117	323.484	HG005
chr5	177370919	177371049	RGS14	Paternal	Hernandez	chr5	177370704	177371264	561	46	0.357611	0.955147	-0.597537	-229.905	HG00733
chr5	177370919	177371049	RGS14	Paternal	Hernandez	chr5	177370858	177371264	407	39	0.397108	0.954831	-0.557723	-152.046	HG01109
chr5	177370919	177371049	RGS14	Paternal	Hernandez	chr5	177370617	177371409	793	54	0.12733	0.930206	-0.802876	-595.442	HG02055
chr5	177370919	177371049	RGS14	Paternal	Hernandez	chr5	177370511	177371264	754	51	0.0953782	0.9401	-0.844722	-567.209	HG02723
chr5	177370919	177371049	RGS14	Paternal	Hernandez	chr5	177370833	177371264	432	41	0.90171	0.390962	0.510748	185.215	NA12878
chr5	177370919	177371049	RGS14	Paternal	Hernandez	chr5	177370704	177371170	467	42	0.0849379	0.625059	-0.540121	-169.711	NA19240
chr5	180313743	180314121	GFPT2	Maternal	Hernandez	chr5	180313447	180314343	897	63	0.114753	0.925598	-0.810845	-818.325	HG005
chr5	180313743	180314121	GFPT2	Maternal	Hernandez	chr5	180313544	180314343	800	56	0.133267	0.892855	-0.759589	-534.317	HG02080
chr5	180313743	180314121	GFPT2	Maternal	Hernandez	chr5	180313544	180314343	800	56	0.0792771	0.859712	-0.780435	-607.934	HG02723
chr5	180313743	180314121	GFPT2	Maternal	Hernandez	chr5	180313538	180314343	806	57	0.881398	0.202269	0.679129	447.496	HG03492
chr6	73395145	73395155	DDX43	Maternal	Hernandez	chr6	73394843	73395202	360	30	0.624572	0.945528	-0.320956	-103.585	HG03098
chr6	73395145	73395155	DDX43	Maternal	Hernandez	chr6	73394577	73395213	637	50	0.222554	0.831406	-0.608852	-313.098	NA19240
chr6	88047653	88047986	SPACA1	Maternal	Hernandez	chr6	88047370	88048326	957	84	0.962524	0.11592	0.846605	913.011	HG002
chr6	88047653	88047986	SPACA1	Maternal	Hernandez	chr6	88047489	88048144	656	78	0.488789	0.935826	-0.447038	-343.281	HG005
chr6	88047653	88047986	SPACA1	Maternal	Hernandez	chr6	88047862	88048073	212	29	0.944669	0.552666	0.392003	105.672	NA19240
chr6	103332287	103333035	RP1-76C18.1	Maternal	Zink	chr6	103332489	103332972	484	17	0.657901	0.178283	0.479618	62.7252	NA12878
chr6	169577181	169577797	WDR27	Maternal	Zink	chr6	169577281	169577804	524	54	0.925564	0.392851	0.532712	227.854	NA19240
chr7	5144361	5144525	ZNF890P	Maternal	Hernandez	chr7	5144182	5144621	440	31	0.770571	0.325424	0.445147	121.634	HG02055
chr7	5144361	5144525	ZNF890P	Maternal	Hernandez	chr7	5144248	5144664	417	30	0.639208	0.194002	0.445206	117.238	HG02080
chr7	5144361	5144525	ZNF890P	Maternal	Hernandez	chr7	5144182	5144757	576	34	0.0812619	0.788136	-0.706874	-247.039	HG02723
chr7	5144361	5144525	ZNF890P	Maternal	Hernandez	chr7	5144248	5144621	374	29	0.698611	0.210255	0.488357	114.664	HG03098
chr7	5144361	5144525	ZNF890P	Maternal	Hernandez	chr7	5144077	5144795	719	37	0.804207	0.126012	0.678194	278.773	HG03492
chr7	5144361	5144525	ZNF890P	Maternal	Hernandez	chr7	5144210	5144678	469	32	0.69755	0.174812	0.522738	135.015	NA19240
chr7	16850625	16851508	RP11-455J15.1	Maternal	Zink	chr7	16850648	16851672	1025	46	0.767758	0.0515291	0.716228	367.821	HG002
chr7	16850625	16851508	RP11-455J15.1	Maternal	Zink	chr7	16850900	16851672	773	40	0.588849	0.0866676	0.502181	202.663	HG00733
chr7	16850625	16851508	RP11-455J15.1	Maternal	Zink	chr7	16850918	16851672	755	38	0.708326	0.176389	0.531937	189.633	HG01243
chr7	16850625	16851508	RP11-455J15.1	Maternal	Zink	chr7	16850834	16851508	675	42	0.484245	0.0453411	0.438904	194.306	HG02080
chr7	16850625	16851508	RP11-455J15.1	Maternal	Zink	chr7	16850807	16851462	656	42	0.0909608	0.703996	-0.613035	-212.715	HG02723
chr7	27093487	27094751	HOXA1;HOXA1	Maternal	Hernandez	chr7	27094257	27095023	767	30	0.0966831	0.942175	-0.845492	-363.818	HG002
chr7	64575091	64575739	RP11-561N12.5	Maternal	Zink	chr7	64574689	64575339	651	31	0.781365	0.203764	0.577602	157.435	HG02055
chr7	102321329	102321657	SH2B2	Maternal	Hernandez	chr7	102321207	102321800	594	74	0.568489	0.0655065	0.502983	394.201	HG02055
chr7	102321329	102321657	SH2B2	Maternal	Hernandez	chr7	102321275	102321726	452	67	0.499465	0.884277	-0.384812	-257.173	HG03098
chr7	102321329	102321657	SH2B2	Maternal	Hernandez	chr7	102321175	102321800	626	76	0.859578	0.249682	0.609896	465.351	NA12878
chr7	102321329	102321657	SH2B2	Maternal	Hernandez	chr7	102321095	102321800	706	80	0.817934	0.097665	0.720269	696.249	NA19240
chr7	158253333	158253531	PTPRN2;PTPRN2;PTPRN2	Maternal	Hernandez	chr7	158253217	158253847	631	31	0.742542	0.196859	0.545683	146.627	HG01109
chr7	158957916	158958494	AC004863.1	Maternal	Hernandez	chr7	158958070	158958596	527	33	0.839651	0.413151	0.4265	128.083	HG00733
chr7	158957916	158958494	AC004863.1	Maternal	Hernandez	chr7	158958070	158958900	831	46	0.145019	0.652566	-0.507547	-212.855	HG03098
chr8	266578	266789	ZNF596	Maternal	Hernandez	chr8	266226	266703	478	32	0.157997	0.657949	-0.499953	-126.292	HG01243
chr8	266578	266789	ZNF596	Maternal	Hernandez	chr8	266214	266612	399	28	0.256043	0.820894	-0.56485	-129.655	NA19240
chr8	2727694	2728686	LOC101927815	Maternal	Joshi	chr8	2727467	2728436	970	71	0.135847	0.828787	-0.692939	-506.479	HG002
chr8	2727694	2728686	LOC101927815	Maternal	Joshi	chr8	2727695	2728550	856	76	0.698281	0.148122	0.550159	385.473	HG01109
chr8	2727694	2728686	LOC101927815	Maternal	Joshi	chr8	2726927	2727721	795	20	0.780482	0.112812	0.66767	122.004	HG02723
chr8	8702335	8703302	CLDN23	Maternal	Zink	chr8	8702558	8703055	498	56	0.831248	0.305232	0.526016	303.149	HG01243
chr8	8702335	8703302	CLDN23	Maternal	Zink	chr8	8702614	8703002	389	43	0.788429	0.365409	0.423019	165.948	HG02055
chr8	8702335	8703302	CLDN23	Maternal	Zink	chr8	8702956	8703302	347	39	0.189886	0.701502	-0.511615	-165.419	HG02723
chr8	8702335	8703302	CLDN23	Maternal	Zink	chr8	8702558	8702827	270	31	0.720219	0.289833	0.430386	117.536	NA19240
chr8	37841713	37841990	ADGRA2,GPR124	Maternal	Hernandez	chr8	37841173	37842620	1448	133	0.811775	0.14894	0.662836	1026.33	HG002
chr8	37841713	37841990	ADGRA2,GPR124	Maternal	Hernandez	chr8	37841329	37842693	1365	129	0.869953	0.10642	0.763533	1385.82	HG01109
chr8	37841713	37841990	ADGRA2,GPR124	Maternal	Hernandez	chr8	37841329	37842549	1221	122	0.921382	0.392236	0.529146	700.715	HG02055
chr8	37841713	37841990	ADGRA2,GPR124	Maternal	Hernandez	chr8	37841284	37842528	1245	122	0.319994	0.875107	-0.555113	-724.821	HG03098
chr8	37841713	37841990	ADGRA2,GPR124	Maternal	Hernandez	chr8	37841355	37842693	1339	124	0.117192	0.822734	-0.705542	-1051.39	NA19240
chr8	39314503	39314602	ADAM5P	Maternal	Hernandez	chr8	39314101	39314812	712	26	0.79333	0.173703	0.619627	138.236	HG01243
chr8	140035407	140035811	TRAPPC9	Paternal	Zink	chr8	140035329	140035874	546	17	0.265225	0.918977	-0.653752	-87.7315	HG02723
chr8	142670377	142670384	PSCA	Maternal	Joshi	chr8	142670255	142670632	378	16	0.682884	0.107671	0.575212	65.9744	HG01109
chr8	142670377	142670384	PSCA	Maternal	Joshi	chr8	142670173	142670632	460	26	0.566792	0.0295355	0.537256	115.659	HG02723
chr9	113071610	113078826	AL449105.4	Maternal	Hernandez	chr9	113076585	113076940	356	43	0.483734	0.106517	0.377217	157.459	HG03492
chr9	113071610	113078826	AL449105.4	Maternal	Hernandez	chr9	113078749	113079216	468	37	0.745308	0.279815	0.465493	143.755	HG03492
