## Supplementary File 9 for "Genome-Wide Detection of Imprinted Differentially Methylated Regions Using Nanopore Sequencing"

### Sheet: Supplementary File 9
Chromosome	Start	End	Strand	Gene ID	Gene type	Gene name	Status	Expressed allele	Reference
chr1	3652515	3736200	+	ENSG00000078900	protein_coding	TP73	Imprinted	Maternal	GeneImprint,Morison,Babak
chr1	7784319	7845176	+	ENSG00000049246	protein_coding	PER3	Imprinted	Paternal	Zink,Jadhav
chr1	7810241	7827341	-	ENSG00000236266	antisense	RP3-467L1.4	Imprinted	Paternal	Zink,Jadhav
chr1	7843082	7853511	-	ENSG00000049247	protein_coding	UTS2	Imprinted	Paternal	Baran
chr1	39491635	39529868	+	ENSG00000183682	protein_coding	BMP8A	Imprinted	Paternal	Zink
chr1	39522279	39525684	-	ENSG00000243970	processed_transcript	PPIEL	Imprinted	Paternal	Baran,Babak,Zink,Jadhav
chr1	39522279	39546186	-	ENSG00000182109	antisense	RP11-69E11.4	Imprinted	Paternal	Zink
chr1	39560708	39576789	-	ENSG00000090621	protein_coding	PABPC4	Imprinted	Paternal	Zink
chr1	44731054	44731169	-	ENSG00000200169	snRNA	RNU5D-1	Imprinted	Paternal	GeneImprint,Morison,Babak
chr1	68045885	68051630	-	ENSG00000162595	protein_coding	DIRAS3	Imprinted	Paternal	GeneImprint,Baran,Babak
chr1	156212992	156240041	+	ENSG00000160783	protein_coding	PMF1	Imprinted	Isoform dependent	Babak
chr10	27397120	27414367	-	ENSG00000182077	polymorphic_pseudogene	PTCHD3	Imprinted	Paternal	Zink
chr10	119726041	119829146	+	ENSG00000198825	protein_coding	INPP5F	Imprinted	Paternal	GeneImprint,Morison,Baran,Babak
chr10	133553900	133565582	-	ENSG00000171772	retained_intron	SYCE1	Imprinted	NA	Baran
chr11	1995175	2001469	-	ENSG00000130600	lncRNA	H19	Imprinted	Maternal	GeneImprint,Morison,Baran,Babak,Jadhav
chr11	1996758	1996830	-	ENSG00000284010	miRNA	MIR675	Imprinted	NA	Morison
chr11	2129111	2141237	-	ENSG00000167244	protein_coding	IGF2	Imprinted	Paternal	GeneImprint,Morison,Baran,Babak,Zink,Jadhav
chr11	2140500	2148665	+	ENSG00000099869	lncRNA	IGF2-AS	Imprinted	Paternal	GeneImprint,Morison,Baran
chr11	2159778	2161220	-	ENSG00000254647	protein_coding	INS	Imprinted	Paternal	GeneImprint,Morison
chr11	2444683	2849104	+	ENSG00000053918	protein_coding	KCNQ1	Imprinted	Maternal	GeneImprint,Morison,Baran,Babak,Zink,Jadhav
chr11	2608327	2699993	-	ENSG00000269821	lncRNA	KCNQ1OT1	Imprinted	Paternal	GeneImprint,Morison,Babak,Zink,Jadhav
chr11	2870032	2872104	+	ENSG00000237941	lncRNA	KCNQ1DN	Imprinted	Maternal	GeneImprint,Morison
chr11	2883212	2885774	-	ENSG00000129757	protein_coding	CDKN1C	Imprinted	Maternal	GeneImprint,Morison,Babak,Zink
chr11	2899720	2925245	+	ENSG00000110628	protein_coding	SLC22A18	Imprinted	Maternal	GeneImprint,Morison,Babak
chr11	2928272	2929419	-	ENSG00000181649	protein_coding	PHLDA2	Imprinted	Maternal	GeneImprint,Morison,Babak
chr11	3087106	3166738	-	ENSG00000021762	protein_coding	OSBPL5	Imprinted	Maternal	GeneImprint,Babak
chr11	10308312	10507578	+	ENSG00000133805	protein_coding	AMPD3	Imprinted	Isoform dependent	Babak
chr11	32387774	32435563	-	ENSG00000184937	protein_coding	WT1	Imprinted	Paternal	GeneImprint,Babak
chr11	32435517	32458768	+	ENSG00000183242	lncRNA	WT1-AS	Imprinted	Paternal	GeneImprint
chr11	70078301	70189527	+	ENSG00000131620	protein_coding	ANO1	Imprinted	Maternal	GeneImprint,Babak
chr11	77878719	77994670	-	ENSG00000149262	protein_coding	INTS4	Imprinted	Isoform dependent	Babak
chr11	110093391	110171840	+	ENSG00000149289	protein_coding	ZC3H12C	Imprinted	Paternal	GeneImprint,Babak
chr11	131370477	132336821	+	ENSG00000182667	protein_coding	NTM	Imprinted	Maternal	GeneImprint,Baran,Babak
chr12	106523	111849	-	ENSG00000256948	antisense	RP11-598F7.3	Imprinted	Maternal	Zink
chr12	190076	214569	-	ENSG00000111181	protein_coding	SLC6A12	Imprinted	Maternal	Zink
chr12	7115735	7128888	-	ENSG00000139194	protein_coding	RBP5	Imprinted	Maternal	GeneImprint,Babak
chr12	22063772	22437040	-	ENSG00000111728	protein_coding	ST8SIA1	Imprinted	Paternal	GeneImprint
chr12	31111651	31201234	-	ENSG00000177359	transcribed_unprocessed_pseudogene	AC024940.1	Imprinted	Paternal	Zink
chr12	65050625	65121304	-	ENSG00000156076	protein_coding	WIF1	Imprinted	Isoform dependent	Babak
chr12	120978542	121002511	+	ENSG00000135100	protein_coding	HNF1A	Imprinted	NA	GeneImprint
chr13	27945259	27945414	+	ENSG00000180389	processed_pseudogene	ATP5F1EP2	Imprinted	Maternal	GeneImprint
chr13	48303743	48599435	+	ENSG00000139687	protein_coding	RB1	Imprinted	Maternal	GeneImprint,Morison,Babak,Zink,Jadhav
chr13	48316862	48320474	-	ENSG00000238086	processed_pseudogene	PPP1R26P1	Imprinted	Maternal	Zink
chr13	48340796	48341329	NA	NA	NA	RP11-305D15.8	Imprinted	Paternal	Zink
chr13	48389566	48444666	-	ENSG00000139679	processed_transcript	LPAR6	Imprinted	Isoform dependent	Baran,Zink,Jadhav
chr13	48488962	48533255	-	ENSG00000136161	protein_coding	RCBTB2	Imprinted	Maternal	Zink
chr13	48653710	48711225	+	ENSG00000152207	protein_coding	CYSLTR2	Imprinted	Maternal	Zink
chr13	60274775	60276005	+	ENSG00000238213	processed_pseudogene	TARDBPP2	Imprinted	Paternal	Zink
chr14	64084231	64338111	-	ENSG00000140009	protein_coding	ESR2	Imprinted	NA	GeneImprint
chr14	69854130	70032365	+	ENSG00000198732	protein_coding	SMOC1	Imprinted	Maternal	GeneImprint
chr14	76959637	76965801	+	ENSG00000258602	lncRNA	LINC01629	Imprinted	NA	Baran
chr14	92936913	93116319	-	ENSG00000100605	protein_coding	ITPK1	Imprinted	Maternal	Zink
chr14	100725704	100738223	+	ENSG00000185559	protein_coding	DLK1	Imprinted	Paternal	GeneImprint,Morison,Baran,Babak,Zink
chr14	100779409	100861030	+	ENSG00000214548	lncRNA	MEG3	Imprinted	Maternal	GeneImprint,Morison,Baran,Babak,Zink,Jadhav
chr14	100836268	100947193	+	ENSG00000258399	lncRNA	AL117190.1	Imprinted	NA	Baran
chr14	100874492	100874584	+	ENSG00000199151	miRNA	MIR337	Imprinted	Maternal	Morison
chr14	100879752	100903721	-	ENSG00000254656	protein_coding	RTL1	Imprinted	Paternal	GeneImprint,Morison,Babak
chr14	100894769	101038858	+	ENSG00000225746	lncRNA	MEG8	Imprinted	Maternal	GeneImprint,Morison
chr14	100924823	100924891	+	ENSG00000202191	snoRNA	SNORD113-1	Imprinted	Maternal	GeneImprint
chr14	100949832	100949903	+	ENSG00000199575	snoRNA	SNORD114-1	Imprinted	Maternal	GeneImprint
chr14	101054686	101054758	+	ENSG00000207993	miRNA	MIR134	Imprinted	Maternal	Morison
chr14	101068282	101072930	+	ENSG00000223403	lncRNA	MEG9	Imprinted	Maternal	Baran,Zink
chr14	101552220	101560430	-	ENSG00000258498	lncRNA	DIO3OS	Imprinted	Maternal	GeneImprint
chr14	101561350	101563451	+	ENSG00000197406	protein_coding	DIO3	Imprinted	Paternal	GeneImprint
chr15	23565673	23630074	+	ENSG00000179455	protein_coding	MKRN3	Imprinted	Paternal	GeneImprint,Morison,Baran,Babak,Zink,Jadhav
chr15	23643548	23647866	-	ENSG00000254585	protein_coding	MAGEL2	Imprinted	Paternal	GeneImprint,Morison,Baran,Babak
chr15	23685399	23687304	-	ENSG00000182636	protein_coding	NDN	Imprinted	Paternal	GeneImprint,Morison,Baran,Babak,Zink
chr15	24101826	24445010	+	ENSG00000259905	lncRNA	PWRN1	Imprinted	NA	Baran
chr15	24675774	24683392	+	ENSG00000185823	protein_coding	NPAP1	Imprinted	Paternal	GeneImprint,Morison
chr15	24823636	24978722	+	ENSG00000128739	protein_coding	SNRPN	Imprinted	Paternal	GeneImprint,Morison,Baran,Babak,Zink,Jadhav
chr15	24954985	24977849	+	ENSG00000273173	protein_coding	SNURF	Imprinted	Paternal	GeneImprint,Morison,Babak,Jadhav
chr15	24955033	25000275	+	ENSG00000214265	nonsense_mediated_decay	AC124312.1	Imprinted	NA	Baran
chr15	24978582	24991752	+	ENSG00000224078	retained_intron	SNHG14	Imprinted	Paternal	Baran,Zink,Jadhav
chr15	24981993	24982067	+	ENSG00000276314	snoRNA	SNORD107	Imprinted	Paternal	GeneImprint,Morison,Babak
chr15	24984863	24985172	NA	NA	NA	RP11-701H24.5	Imprinted	Paternal	Zink
chr15	24985052	24988231	+	ENSG00000279192	TEC	PWAR5	Imprinted	Paternal	Zink
chr15	24985099	24985165	+	ENSG00000276610	snoRNA	SNORD64	Imprinted	Paternal	GeneImprint,Morison
chr15	24986924	24986994	+	ENSG00000239014	snoRNA	SNORD108	Imprinted	Paternal	GeneImprint,Morison
chr15	25027735	25032046	-	ENSG00000257647	lincRNA	RP11-701H24.3	Imprinted	Paternal	Zink
chr15	25031872	25036489	+	NA	lncRNA	PWAR6	Imprinted	Paternal	GeneImprint,Zink
chr15	25041917	25042427	NA	NA	NA	RP11-701H24.8	Imprinted	Paternal	Zink
chr15	25041973	25042039	+	ENSG00000274640	snoRNA	SNORD109A	Imprinted	Paternal	GeneImprint,Morison
chr15	25051475	25106602	+	NA	NA	SNORD116@	Imprinted	Paternal	GeneImprint,Morison
chr15	25059537	25059632	+	ENSG00000275529	snoRNA	SNORD116-4	Imprinted	Paternal	Zink
chr15	25062332	25062426	+	ENSG00000207191	snoRNA	SNORD116-5	Imprinted	Paternal	Zink
chr15	25085384	25085475	+	ENSG00000206688	snoRNA	SNORD116-18	Imprinted	Paternal	Zink
chr15	25087660	25088895	NA	NA	NA	RP11-701H24.4	Imprinted	Paternal	Zink
chr15	25116544	25122475	+	NA	lncRNA	IPW	Imprinted	Paternal	Morison
chr15	25135641	25138054	+	ENSG00000279050	TEC	PWAR1	Imprinted	Paternal	Zink
chr15	25170722	25269857	+	NA	NA	SNORD115@	Imprinted	Paternal	GeneImprint,Morison
chr15	25278342	25278408	+	ENSG00000239169	snoRNA	SNORD109B	Imprinted	Paternal	GeneImprint,Morison
chr15	25333727	25439050	-	ENSG00000114062	protein_coding	UBE3A	Imprinted	Maternal	GeneImprint,Morison,Baran,Babak
chr15	25677270	25865183	-	ENSG00000206190	protein_coding	ATP10A	Imprinted	Maternal	GeneImprint,Babak,Zink
chr15	25708469	25710868	NA	NA	NA	RP11-345J18.2	Imprinted	Paternal	Zink
chr15	78959905	79090779	-	ENSG00000058335	protein_coding	RASGRF1	Imprinted	Paternal	GeneImprint
chr15	98646950	98647370	-	ENSG00000259424	lncRNA	IRAIN	Imprinted	Paternal	GeneImprint
chr15	98648539	98964530	+	ENSG00000140443	protein_coding	IGF1R	Imprinted	Paternal	Jadhav
chr16	788045	800736	+	ENSG00000127586	protein_coding	CHTF18	Imprinted	Paternal	Zink
chr16	805443	813861	+	NA	protein_coding	PRR25	Imprinted	Paternal	Jadhav
chr16	2817179	2826303	+	ENSG00000007038	protein_coding	PRSS21	Imprinted	Maternal	Zink
chr16	3367718	3369245	-	ENSG00000262118	processed_pseudogene	MTCO1P28	Imprinted	Maternal	Zink
chr16	3369956	3370905	-	ENSG00000263177	processed_pseudogene	MTND1P8	Imprinted	Maternal	Zink
chr16	3370978	3372667	-	ENSG00000232196	protein_coding	MTRNR2L4	Imprinted	Maternal	Zink
chr16	3432413	3443503	-	ENSG00000167981	protein_coding	ZNF597	Imprinted	Maternal	GeneImprint,Morison,Baran,Babak,Zink,Jadhav
chr16	3443648	3486952	+	ENSG00000122390	protein_coding	NAA60	Imprinted	Maternal	GeneImprint,Morison,Zink,Jadhav
chr16	66566392	66579136	+	ENSG00000089505	protein_coding	CMTM1	Imprinted	Paternal	GeneImprint
chr16	68530089	68576071	+	ENSG00000184939	protein_coding	ZFP90	Imprinted	Paternal	GeneImprint
chr17	3278775	3386339	-	NA	lncRNA	RP11-64J4.2	Imprinted	Maternal	Jadhav
chr17	4897770	4934437	-	ENSG00000108556	protein_coding	CHRNE	Imprinted	Paternal	Zink,Jadhav
chr17	4899417	4902933	+	ENSG00000205710	protein_coding	C17orf107	Imprinted	Paternal	Zink
chr17	7661778	7687537	-	ENSG00000141510	protein_coding	TP53	Imprinted	NA	GeneImprint
chr17	32492521	32877176	-	ENSG00000176658	protein_coding	MYO1D	Imprinted	Isoform dependent	Babak
chr17	41688884	41692667	+	ENSG00000173812	protein_coding	EIF1	Imprinted	Paternal	Zink
chr17	57989038	57994849	-	ENSG00000264112	lincRNA	RP11-159D12.2	Imprinted	Maternal	Zink
chr18	35366693	35377336	-	ENSG00000186496	protein_coding	ZNF396	Imprinted	Paternal	GeneImprint
chr18	47028201	47030077	-	ENSG00000274744	processed_pseudogene	ELOA3	Imprinted	Maternal	GeneImprint
chr18	80109261	80147522	+	ENSG00000101544	protein_coding	ADNP2	Imprinted	Isoform dependent	Zink
chr18	80147923	80179838	+	ENSG00000267270	lncRNA	PARD6G-AS1	Imprinted	Isoform dependent	Zink
chr18	80157231	80247513	-	ENSG00000178184	protein_coding	PARD6G	Imprinted	Maternal	Zink
chr19	1505021	1513603	-	ENSG00000185761	protein_coding	ADAMTSL5	Imprinted	Maternal	Zink
chr19	2511218	2702693	-	ENSG00000176533	protein_coding	GNG7	Imprinted	Isoform dependent	Babak
chr19	10133341	10231285	-	ENSG00000130816	protein_coding	DNMT1	Imprinted	Paternal	GeneImprint,Morison
chr19	17309517	17323297	+	ENSG00000130311	protein_coding	DDA1	Imprinted	Maternal	Zink
chr19	21082158	21125269	+	ENSG00000160352	protein_coding	ZNF714	Imprinted	Paternal	Zink,Jadhav
chr19	21123816	21124187	+	ENSG00000268357	unprocessed_pseudogene	VN1R81P	Imprinted	Paternal	Zink
chr19	21142023	21196052	+	ENSG00000196705	protein_coding	ZNF431	Imprinted	Paternal	Zink
chr19	21483373	21503237	+	ENSG00000268658	lncRNA	LINC00664	Imprinted	Paternal	Zink
chr19	36259539	36331769	-	ENSG00000232677	lncRNA	LINC00665	Imprinted	Maternal	Zink
chr19	51927147	51948759	+	ENSG00000176024	protein_coding	ZNF613	Imprinted	Paternal	Jadhav
chr19	53159212	53193385	-	ENSG00000197497	protein_coding	ZNF665	Imprinted	Paternal	Zink
chr19	53235380	53254897	-	ENSG00000197928	protein_coding	ZNF677	Imprinted	Paternal	Zink
chr19	53431983	53461861	+	ENSG00000160336	protein_coding	ZNF761	Imprinted	Paternal	Zink
chr19	53467732	53496254	+	ENSG00000198346	protein_coding	ZNF813	Imprinted	Paternal	Zink
chr19	53519526	53532807	+	ENSG00000130844	processed_transcript	ZNF331	Imprinted	Isoform dependent	Baran,Babak,Zink,Jadhav
chr19	53666678	53762428	NA	NA	chr19_miRNA-Cluster	C19MC	Imprinted	Paternal	Morison
chr19	53787674	53787740	+	ENSG00000199031	miRNA	MIR371A	Imprinted	Paternal	GeneImprint
chr19	54953129	55001141	+	ENSG00000022556	protein_coding	NLRP2	Imprinted	Maternal	GeneImprint,Babak
chr19	56368098	56379827	+	ENSG00000240225	transcribed_unprocessed_pseudogene	ZNF542P	Imprinted	Paternal	Zink
chr19	56477249	56504361	+	ENSG00000166770	lncRNA	ZNF667-AS1	Imprinted	Paternal	Zink
chr19	56661979	56671782	-	ENSG00000127903	protein_coding	ZNF835	Imprinted	Paternal	Zink
chr19	56774546	56840728	-	ENSG00000269699	protein_coding	ZIM2	Imprinted	Paternal	GeneImprint,Morison,Babak
chr19	56810076	56840727	-	ENSG00000198300	protein_coding	PEG3	Imprinted	Paternal	GeneImprint,Morison,Baran,Zink,Jadhav
chr19	56810108	56816101	+	NA	lncRNA	PEG3-AS1	Imprinted	Paternal	GeneImprint
chr19	56840865	56848555	+	ENSG00000268654	lncRNA	MIMT1	Imprinted	Paternal	GeneImprint,Morison,Babak
chr19	57191499	57222845	+	ENSG00000083844	protein_coding	ZNF264	Imprinted	Paternal	Zink
chr19	57697366	57709193	-	ENSG00000179909	protein_coding	ZNF154	Imprinted	Paternal	Zink
chr19	58059238	58086309	+	ENSG00000176293	protein_coding	ZNF135	Imprinted	Paternal	Zink
chr2	80288350	80304751	-	ENSG00000162951	protein_coding	LRRTM1	Imprinted	Paternal	GeneImprint,Babak
chr2	113211420	113276580	+	ENSG00000189223	lncRNA	PAX8-AS1	Imprinted	Maternal	Babak
chr2	113215996	113278920	-	ENSG00000125618	protein_coding	PAX8	Imprinted	Maternal	Babak
chr2	206175315	206218046	-	ENSG00000183671	protein_coding	GPR1	Imprinted	Paternal	GeneImprint,Babak,Zink
chr2	206203542	206265325	+	ENSG00000279220	lncRNA	GPR1-AS	Imprinted	Paternal	Morison,Zink
chr2	206274662	206314426	+	ENSG00000204186	protein_coding	ZDBF2	Imprinted	Paternal	GeneImprint,Morison,Baran,Babak,Zink,Jadhav
chr2	206443531	206621126	+	ENSG00000114948	protein_coding	ADAM23	Imprinted	Paternal	Zink,Jadhav
chr2	228850525	229271286	-	ENSG00000153823	protein_coding	PID1	Imprinted	Maternal	Babak
chr20	23747561	23750934	-	ENSG00000170373	protein_coding	CST1	Imprinted	NA	Baran
chr20	31465505	31476756	-	ENSG00000180383	protein_coding	DEFB124	Imprinted	Paternal	Zink
chr20	31514410	31577923	+	ENSG00000101294	protein_coding	HM13	Imprinted	Paternal	Babak,Zink,Jadhav
chr20	31547411	31548080	+	ENSG00000101898	protein_coding	MCTS2P	Imprinted	Paternal	GeneImprint
chr20	31580889	31581213	NA	NA	NA	RP3-324O17.8	Imprinted	Maternal	Zink
chr20	33657086	33674462	-	ENSG00000125967	protein_coding	NECAB3	Imprinted	Maternal	Zink
chr20	33666497	33668524	+	ENSG00000182584	protein_coding	ACTL10	Imprinted	Paternal	Zink
chr20	37492471	37527930	-	ENSG00000166619	protein_coding	BLCAP	Imprinted	Isoform dependent	GeneImprint,Morison,Babak
chr20	37521205	37523689	+	ENSG00000053438	protein_coding	NNAT	Imprinted	Paternal	GeneImprint,Morison,Babak
chr20	43489441	43550953	+	ENSG00000185513	protein_coding	L3MBTL1	Imprinted	Paternal	GeneImprint,Morison,Baran,Babak,Zink,Jadhav
chr20	43558967	43588236	+	ENSG00000101049	protein_coding	SGK2	Imprinted	Paternal	GeneImprint,Babak,Zink,Jadhav
chr20	44247098	44280946	+	ENSG00000124194	protein_coding	GDAP1L1	Imprinted	Paternal	GeneImprint
chr20	53567070	53609906	-	ENSG00000171940	protein_coding	ZNF217	Imprinted	Paternal	Zink
chr20	58817614	58817693	-	ENSG00000284040	miRNA	MIR296	Imprinted	Paternal	GeneImprint,Morison,Babak,Zink
chr20	58818225	58818312	-	ENSG00000216031	miRNA	MIR298	Imprinted	Paternal	GeneImprint,Morison
chr20	58818918	58850902	-	ENSG00000235590	lncRNA	GNAS-AS1	Imprinted	Paternal	GeneImprint,Morison,Babak,Zink,Jadhav
chr20	58833808	58836528	-	ENSG00000268333	lincRNA	RP4-806M20.3	Imprinted	Paternal	Zink
chr20	58839717	58911191	+	ENSG00000087460	protein_coding	GNAS	Imprinted	Isoform dependent,Paternal	GeneImprint,Morison,Babak,Zink
chr20	58863527	58888808	-	ENSG00000225806	processed_transcript	RP1-309F20.3	Imprinted	Paternal	Zink
chr20	58876591	58876980	-	ENSG00000270951	antisense	RP1-309F20.4	Imprinted	Paternal	Zink
chr20	58981207	58995132	+	ENSG00000101158	protein_coding	NELFCD	Imprinted	Maternal	Zink
chr20	58985685	59008237	-	ENSG00000101160	protein_coding	CTSZ	Imprinted	Maternal	Zink
chr21	39377697	39428527	+	ENSG00000182093	protein_coding	GET1	Imprinted	Paternal	Zink
chr21	40010998	40847157	-	ENSG00000171587	protein_coding	DSCAM	Imprinted	Paternal	GeneImprint
chr21	46635594	46665123	+	ENSG00000160310	protein_coding	PRMT2	Imprinted	Maternal	Zink
chr22	18906027	18914237	+	ENSG00000183628	protein_coding	DGCR6	Imprinted	RandoMaternal	GeneImprint,Babak
chr22	20314237	20320079	-	ENSG00000128185	protein_coding	DGCR6L	Imprinted	RandoMaternal	GeneImprint
chr22	41673932	41690503	-	ENSG00000100138	protein_coding	SNU13	Imprinted	Paternal	Babak,Jadhav,Zink
chr3	6692318	6693087	+	ENSG00000223719	processed_pseudogene	AC069277.2	Imprinted	Paternal	Zink,Jadhav
chr3	27110085	27369460	-	ENSG00000163491	protein_coding	NEK10	Imprinted	Maternal	Jadhav
chr3	41194740	41260095	+	ENSG00000168036	protein_coding	CTNNB1	Imprinted	Maternal	Babak
chr3	46712114	46812573	-	ENSG00000206549	protein_coding	AC109583.1	Imprinted	NA	Baran
chr3	49412205	49416474	+	ENSG00000145022	protein_coding	TCTA	Imprinted	Paternal	Zink
chr3	101779201	101828230	+	ENSG00000144815	protein_coding	NXPE3	Imprinted	Paternal	Zink
chr3	156673234	156706769	+	ENSG00000163659	protein_coding	TIPARP	Imprinted	Paternal	Zink
chr3	185190624	185281990	-	ENSG00000113790	protein_coding	EHHADH	Imprinted	Paternal	Jadhav
chr4	53285	88207	+	ENSG00000272602	protein_coding	ZNF595	Imprinted	Maternal	Babak
chr4	56530605	56603506	+	ENSG00000249693	protein_coding	THEGL	Imprinted	NA	Baran
chr4	69480164	69495860	-	ENSG00000156096	protein_coding	UGT2B4	Imprinted	NA	Baran
chr4	88523809	88708449	+	ENSG00000287542	protein_coding	HERC3	Imprinted	Isoform dependent	Babak
chr4	88695912	88697828	-	ENSG00000177432	protein_coding	NAP1L5	Imprinted	Paternal	GeneImprint,Morison,Baran,Babak,Zink,Jadhav
chr4	118591772	118633728	+	ENSG00000260404	lincRNA	RP11-384K6.6	Imprinted	Paternal	Zink
chr4	189940869	189963201	+	ENSG00000109536	protein_coding	FRG1	Imprinted	NA	Babak
chr5	80626225	80654982	-	ENSG00000228716	protein_coding	DHFR	Imprinted	Isoform dependent	Babak
chr5	95713521	95824382	+	ENSG00000164292	protein_coding	RHOBTB3	Imprinted	Paternal	GeneImprint
chr5	96875985	96919702	+	ENSG00000164308	protein_coding	ERAP2	Imprinted	Paternal	GeneImprint
chr5	103548854	103562789	-	ENSG00000112874	protein_coding	NUDT12	Imprinted	Paternal	Zink
chr5	136080469	136080596	-	ENSG00000270123	vaultRNA	VTRNA2-1	Imprinted	Paternal	GeneImprint
chr6	3268961	3457049	-	ENSG00000137266	protein_coding	SLC22A23	Imprinted	Maternal	Babak
chr6	3722613	3751712	-	ENSG00000168994	protein_coding	PXDC1	Imprinted	Paternal	GeneImprint,Zink,Jadhav
chr6	3849372	3851319	+	ENSG00000145945	protein_coding	FAM50B	Imprinted	Paternal	GeneImprint,Morison,Baran,Babak,Zink,Jadhav
chr6	11712053	11807045	-	ENSG00000111863	protein_coding	ADTRP	Imprinted	Maternal	GeneImprint
chr6	57946073	57961500	-	ENSG00000215190	transcribed_unprocessed_pseudogene	LINC00680	Imprinted	Paternal	Zink
chr6	104936615	105083331	+	ENSG00000187772	protein_coding	LIN28B	Imprinted	Paternal	GeneImprint,Babak
chr6	106360716	106572016	+	ENSG00000112297	protein_coding	CRYBG1	Imprinted	Paternal	GeneImprint,Morison
chr6	143536844	143831184	+	ENSG00000112419	protein_coding	PHACTR2	Imprinted	Maternal	Morison,Babak
chr6	143940299	144064598	-	ENSG00000118495	protein_coding	PLAGL1	Imprinted	Paternal	GeneImprint,Morison,Baran,Babak
chr6	144004915	144008261	-	ENSG00000283122	lncRNA	HYMAI	Imprinted	Paternal	GeneImprint,Morison
chr6	159969081	160113506	+	ENSG00000197081	protein_coding	IGF2R	PolymorphicImprintingmprinted	Maternal	Morison,Babak
chr6	160171060	160277637	-	ENSG00000112499	protein_coding	SLC22A2	Imprinted	Maternal	GeneImprint,Morison
chr6	160348377	160452576	+	ENSG00000146477	protein_coding	SLC22A3	Imprinted	Maternal	GeneImprint,Babak
chr6	167996240	168029523	+	ENSG00000125337	processed_transcript	KIF25	Imprinted	NA	Baran
chr6	169457211	169702066	-	ENSG00000184465	protein_coding	WDR27	Imprinted	Isoform dependent	Zink
chr7	726698	786474	+	ENSG00000164818	protein_coding	DNAAF5	Imprinted	Paternal	Zink
chr7	5103718	5120244	+	ENSG00000272595	transcribed_unprocessed_pseudogene	OR10AH1P	Imprinted	Paternal	Zink
chr7	5121238	5144545	-	ENSG00000159904	transcribed_unprocessed_pseudogene	ZNF890P	Imprinted	Paternal	Zink
chr7	23310209	23470491	-	ENSG00000136231	protein_coding	IGF2BP3	Imprinted	Paternal	Jadhav
chr7	23490472	23491363	+	ENSG00000232818	processed_pseudogene	RPS2P32	Imprinted	Paternal	Zink,Jadhav
chr7	38341576	38378803	+	ENSG00000281103	lncRNA	TRG-AS1	Imprinted	Paternal	Zink
chr7	43112628	43566000	+	ENSG00000002746	protein_coding	HECW1	Imprinted	Paternal	GeneImprint
chr7	44044639	44069455	+	ENSG00000136279	protein_coding	DBNL	Imprinted	Paternal	Zink
chr7	50458435	50565404	-	ENSG00000132437	protein_coding	DDC	Imprinted	Isoform dependent	GeneImprint,Babak
chr7	50590062	50793461	-	ENSG00000106070	protein_coding	GRB10	Imprinted	Isoform dependent,Maternal	GeneImprint,Morison,Baran,Babak,Zink,Jadhav
chr7	78017054	79453666	-	ENSG00000187391	protein_coding	MAGI2	Imprinted	Maternal	GeneImprint,Baran,Babak
chr7	93424485	93574729	-	ENSG00000004948	protein_coding	CALCR	Imprinted	Maternal	Morison,Babak
chr7	93885395	93890752	-	ENSG00000105825	protein_coding	TFPI2	Imprinted	Maternal	GeneImprint,Morison,Babak
chr7	94524203	94656571	-	ENSG00000127990	protein_coding	SGCE	Imprinted	Paternal	GeneImprint,Morison,Babak,Jadhav
chr7	94656324	94669694	+	ENSG00000242265	protein_coding	PEG10	Imprinted	Paternal	GeneImprint,Morison,Baran,Babak,Zink,Jadhav
chr7	94907201	95296414	+	ENSG00000158528	protein_coding	PPP1R9A	Imprinted	Maternal	GeneImprint,Babak
chr7	97020395	97024949	-	ENSG00000105880	protein_coding	DLX5	Imprinted	Maternal	GeneImprint,Babak
chr7	106654359	106661157	-	ENSG00000253276	protein_coding	CCDC71L	Imprinted	Paternal	GeneImprint
chr7	130293133	130324179	+	ENSG00000128510	protein_coding	CPA4	Imprinted	Maternal	GeneImprint,Morison,Baran,Babak
chr7	130344815	130368729	+	ENSG00000158525	protein_coding	CPA5	Imprinted	Maternal	Zink
chr7	130393770	130442432	-	ENSG00000106477	protein_coding	CEP41	Imprinted	Maternal	Zink
chr7	130486041	130491032	-	ENSG00000272701	lncRNA	MESTIT1	Imprinted	Paternal	GeneImprint,Morison,Babak
chr7	130486170	130506464	+	ENSG00000106484	protein_coding	MEST	Imprinted	Paternal	GeneImprint,Morison,Baran,Babak,Zink
chr7	130543452	130546809	+	NA	lncRNA	COPG2IT1	Imprinted	Paternal	GeneImprint
chr7	130730696	130734206	-	ENSG00000266265	protein_coding	KLF14	Imprinted	Maternal	GeneImprint,Morison,Babak,Zink
chr8	737627	1708475	+	ENSG00000198010	protein_coding	DLGAP2	Imprinted	Paternal	GeneImprint,Morison,Babak
chr8	2045045	2165551	+	ENSG00000036448	protein_coding	MYOM2	Imprinted	Paternal	Zink
chr8	2666078	2728450	-	ENSG00000254319	lincRNA	RP11-134O21.1	Imprinted	Paternal	Zink,Jadhav
chr8	2727317	2822481	+	ENSG00000253853	lincRNA	GS1-57L11.1	Imprinted	Paternal	Zink,Jadhav
chr8	27869882	27992672	-	ENSG00000168079	protein_coding	SCARA5	Imprinted	Paternal	Zink
chr8	37736600	37758421	+	ENSG00000147475	protein_coding	ERLIN2	Imprinted	Paternal	Zink
chr8	102528739	102538667	+	ENSG00000253633	protein_coding	KB-1980E6.3	Imprinted	Paternal	Zink
chr8	134477787	134713048	-	ENSG00000066827	protein_coding	ZFAT	Imprinted	Paternal	GeneImprint,Babak
chr8	134598070	134600688	+	ENSG00000248492	lncRNA	ZFAT-AS1	Imprinted	Paternal	GeneImprint,Babak
chr8	139600837	139704108	-	ENSG00000169427	protein_coding	KCNK9	Imprinted	Maternal	GeneImprint,Morison,Babak
chr8	139727724	140458578	-	ENSG00000167632	protein_coding	TRAPPC9	Imprinted	Isoform dependent	Babak
chr8	140094893	140100542	-	ENSG00000282164	lncRNA	PEG13	Imprinted	Paternal	GeneImprint,Jadhav
chr8	143574784	143578648	-	ENSG00000147813	protein_coding	NAPRT	Imprinted	Isoform dependent	Babak
chr9	3824126	4348391	-	ENSG00000107249	protein_coding	GLIS3	Imprinted	Paternal	GeneImprint,Babak
chr9	95099053	95426795	-	ENSG00000158169	protein_coding	FANCC	Imprinted	Maternal	Zink
chr9	112878919	112890875	-	ENSG00000119457	protein_coding	SLC46A2	Imprinted	Paternal	Zink
